# In-depth proteomic characterization of *Schistosoma haematobium*: towards the development of new tools for elimination

**DOI:** 10.1101/486662

**Authors:** Javier Sotillo, Mark S. Pearson, Luke Becker, Gebeyaw G. Mekonnen, Abena S. Amoah, Govert van Dam, Paul L.A.M. Corstjens, Takafira Mduluza, Francisca Mutapi, Alex Loukas

## Abstract

**Background:** Schistosomiasis is a neglected disease affecting hundreds of millions worldwide. Of the three main species affecting humans, *Schistosoma haematobium* is the most common, and is the leading cause of urogenital schistosomiasis. *S*. *haematobium* infection can cause different urogential clinical complications, particularly in the bladder, and furthermore, this parasite has been strongly linked with squamous cell carcinoma. A comprehensive analysis of the molecular composition of its different proteomes will contribute to developing new tools against this devastating disease.

**Methods and Findings:** By combining a comprehensive protein fractionation approach consisting of OFFGEL electrophoresis with high-throughput mass spectrometry, we have performed the first in-depth characterisation of the different discrete proteomes of *S*. *haematobium* that are predicted to interact with human host tissues, including the secreted and tegumental proteomes of adult flukes and secreted and soluble egg proteomes. A total of 662, 239, 210 and 138 proteins were found in the adult tegument, adult secreted, soluble egg and secreted egg proteomes, respectively. In addition, we probed these distinct proteomes with urine to assess urinary antibody responses from naturally infected human subjects with different infection intensities, and identified adult fluke secreted and tegument extracts as being the best predictors of infection.

**Conclusion:** We provide a comprehensive dataset of proteins from the adult and egg stages of *S*. *haematobium* and highlight their utility as diagnostic markers of infection intensity for the development of novel tools to control this important neglected tropical disease.

**Author Summary:** Schistosomiasis is a neglected tropical disease affecting millions of people worldwide. Of the main three species affecting humans, *Schistosoma haematobium* is the most common, and is the leading cause of urogenital schistosomiasis. This parasite can cause a range of clinical complications associated with bladder pathogenesis, including squamous cell carcinoma as well as genital malignancy in women. Herein, we have performed the first comprehensive characterisation of the proteins implicated in host-parasite interactions (secreted and surface proteins from the adult flukes and secreted and soluble egg proteins) in order to advance our understanding of the parasite’s biology. Furthermore, we have characterised the different antibody responses in urine from infected human subjects from an endemic area presenting different infection intensities. The data obtained in this study can be used as a first step towards the development of novel tools for the control of urogenital schistosomiasis.
