## Supplementary material for "In-depth proteomic characterization of *Schistosoma haematobium*: towards the development of new tools for elimination"

### Sheet: Project Details
1	PeptideShaker Version	1.16.27
2	Date	Sun Sep 02 20:38:01 AEST 2018
3	Experiment	Sh_Proteomics
4	Sample	Adult_ES
5	Replicate Number	0
6	Identification Algorithms	X!Tandem, MS-GF+, Comet, MyriMatch and Tide

### Sheet: Database Search Parameters
1	Precursor Tolerance Unit	ppm
2	Precursor Ion m/z Tolerance	10
3	Fragment Ion Tolerance Unit	Da
4	Fragment Ion m/z Tolerance	0.2
5	Cleavage	Enzyme
6	Enzyme	Trypsin
7	Missed Cleavages	2
8	Specificity	Specific
9	Database	Sh_DB_version_08_2018_short_headers_concatenated_target_decoy.fasta
10	Forward Ion	b
11	Rewind Ion	y
12	Fixed Modifications	Carbamidomethylation of C
13	Variable Modifications	Deamidation of N, Deamidation of Q, Oxidation of M
14	Refinement Variable Modifications	Acetylation of protein N-term, Pyrolidone from E, Pyrolidone from Q, Pyrolidone from carbamidomethylated C
15	Refinement Fixed Modifications	Carbamidomethylation of C

### Sheet: Input Filters
1	Minimal Peptide Length	8
2	Maximal Peptide Length	30
3	Precursor m/z Tolerance	10
4	Precursor m/z Tolerance Unit	Yes
5	Unrecognized Modifications Discarded	Yes

### Sheet: Validation Summary
1	Proteins	#Validated	480
2	Proteins	Total Possible TP	493.56
3	Proteins	FDR Limit [%]	0.83
4	Proteins	FNR Limit [%]	2.79
5	Proteins	Confidence Limit [%]	96.99
6	Proteins	PEP Limit [%]	3.01
7	Proteins	Confidence Accuracy [%]	2.7
8	Peptides (Unmodified)	#Validated	1433
9	Peptides (Deamidation of N)	#Validated	96
10	Peptides (Other)	#Validated	85
11	Peptides (Unmodified)	Total Possible TP	1681.19
12	Peptides (Deamidation of N)	Total Possible TP	292.42
13	Peptides (Other)	Total Possible TP	122.82
14	Peptides (Unmodified)	FDR Limit [%]	0.91
15	Peptides (Deamidation of N)	FDR Limit [%]	0
16	Peptides (Other)	FDR Limit [%]	0
17	Peptides (Unmodified)	FNR Limit [%]	14.79
18	Peptides (Deamidation of N)	FNR Limit [%]	69.81
19	Peptides (Other)	FNR Limit [%]	49.28
20	Peptides (Unmodified)	Confidence Limit [%]	97.73
21	Peptides (Deamidation of N)	Confidence Limit [%]	74.51
22	Peptides (Other)	Confidence Limit [%]	73.28
23	Peptides (Unmodified)	PEP Limit [%]	2.27
24	Peptides (Deamidation of N)	PEP Limit [%]	25.49
25	Peptides (Other)	PEP Limit [%]	26.72
26	Peptides (Unmodified)	Confidence Accuracy [%]	0.78
27	Peptides (Deamidation of N)	Confidence Accuracy [%]	0.88
28	Peptides (Other)	Confidence Accuracy [%]	0.56
29	PSMs (Charge 1)	#Validated PSM	0
30	PSMs (Charge 2)	#Validated PSM	7170
31	PSMs (Charge 3)	#Validated PSM	3314
32	PSMs (Charge 4)	#Validated PSM	294
33	PSMs (Charge 5 and Charge 6)	#Validated PSM	51
34	PSMs (Charge 1)	Total Possible TP	0
35	PSMs (Charge 2)	Total Possible TP	8853.57
36	PSMs (Charge 3)	Total Possible TP	3814.95
37	PSMs (Charge 4)	Total Possible TP	4761.49
38	PSMs (Charge 5 and Charge 6)	Total Possible TP	70.1
39	PSMs (Charge 1)	FDR Limit [%]	0
40	PSMs (Charge 2)	FDR Limit [%]	0.99
41	PSMs (Charge 3)	FDR Limit [%]	1
42	PSMs (Charge 4)	FDR Limit [%]	0.68
43	PSMs (Charge 5 and Charge 6)	FDR Limit [%]	0
44	PSMs (Charge 1)	FNR Limit [%]	0
45	PSMs (Charge 2)	FNR Limit [%]	19.9
46	PSMs (Charge 3)	FNR Limit [%]	14.21
47	PSMs (Charge 4)	FNR Limit [%]	93.92
48	PSMs (Charge 5 and Charge 6)	FNR Limit [%]	27.88
49	PSMs (Charge 1)	Confidence Limit [%]	0
50	PSMs (Charge 2)	Confidence Limit [%]	79.48
51	PSMs (Charge 3)	Confidence Limit [%]	76.9
52	PSMs (Charge 4)	Confidence Limit [%]	83.24
53	PSMs (Charge 5 and Charge 6)	Confidence Limit [%]	88.89
54	PSMs (Charge 1)	PEP Limit [%]	100
55	PSMs (Charge 2)	PEP Limit [%]	20.52
56	PSMs (Charge 3)	PEP Limit [%]	23.1
57	PSMs (Charge 4)	PEP Limit [%]	16.76
58	PSMs (Charge 5 and Charge 6)	PEP Limit [%]	11.11
59	PSMs (Charge 1)	Confidence Accuracy [%]	0
60	PSMs (Charge 2)	Confidence Accuracy [%]	0.29
61	PSMs (Charge 3)	Confidence Accuracy [%]	0.35
62	PSMs (Charge 4)	Confidence Accuracy [%]	0.65
63	PSMs (Charge 5 and Charge 6)	Confidence Accuracy [%]	11.11

### Sheet: PTM Scoring Settings
1	Probabilistic Score	PhosphoRS
2	Accounting for Neutral Losses	No
3	Threshold	95

### Sheet: Spectrum Counting Parameters
1	Method	NSAF
2	Validated Matches Only	No

### Sheet: Annotation Settings
1	Intensity Limit	0.75
2	Automatic Annotation	Yes
3	Selected Ions	y, b
4	Neutral Losses	H2O, NH3, CH4OS
5	Neutral Losses Sequence Dependence	Yes
6	Fragment Ion m/z Tolerance	0.2
