## Supplementary material for "In-depth proteomic characterization of *Schistosoma haematobium*: towards the development of new tools for elimination"

### Sheet: Project Details
1	PeptideShaker Version	1.16.27
2	Date	Mon Sep 03 10:56:13 AEST 2018
3	Experiment	Sh_Proteomics
4	Sample	Adult_Tegument
5	Replicate Number	0
6	Identification Algorithms	X!Tandem, MS-GF+, Comet, MyriMatch and Tide

### Sheet: Database Search Parameters
1	Precursor Tolerance Unit	ppm
2	Precursor Ion m/z Tolerance	10
3	Fragment Ion Tolerance Unit	Da
4	Fragment Ion m/z Tolerance	0.2
5	Cleavage	Enzyme
6	Enzyme	Trypsin
7	Missed Cleavages	2
8	Specificity	Specific
9	Database	Sh_DB_version_08_2018_short_headers_concatenated_target_decoy.fasta
10	Forward Ion	b
11	Rewind Ion	y
12	Fixed Modifications	Carbamidomethylation of C
13	Variable Modifications	Deamidation of N, Deamidation of Q, Oxidation of M
14	Refinement Variable Modifications	Acetylation of protein N-term, Pyrolidone from E, Pyrolidone from Q, Pyrolidone from carbamidomethylated C
15	Refinement Fixed Modifications	Carbamidomethylation of C

### Sheet: Input Filters
1	Minimal Peptide Length	8
2	Maximal Peptide Length	30
3	Precursor m/z Tolerance	10
4	Precursor m/z Tolerance Unit	Yes
5	Unrecognized Modifications Discarded	Yes

### Sheet: Validation Summary
1	Proteins	#Validated	1086
2	Proteins	Total Possible TP	1087.88
3	Proteins	FDR Limit [%]	0.74
4	Proteins	FNR Limit [%]	0.18
5	Proteins	Confidence Limit [%]	98.26
6	Proteins	PEP Limit [%]	1.74
7	Proteins	Confidence Accuracy [%]	6.25
8	Peptides (Unmodified)	#Validated	4868
9	Peptides (Other)	#Validated	453
10	Peptides (Unmodified)	Total Possible TP	5141.2
11	Peptides (Other)	Total Possible TP	561.83
12	Peptides (Unmodified)	FDR Limit [%]	0.99
13	Peptides (Other)	FDR Limit [%]	0.66
14	Peptides (Unmodified)	FNR Limit [%]	6.07
15	Peptides (Other)	FNR Limit [%]	19.39
16	Peptides (Unmodified)	Confidence Limit [%]	85.32
17	Peptides (Other)	Confidence Limit [%]	98.05
18	Peptides (Unmodified)	PEP Limit [%]	14.68
19	Peptides (Other)	PEP Limit [%]	1.95
20	Peptides (Unmodified)	Confidence Accuracy [%]	0.93
21	Peptides (Other)	Confidence Accuracy [%]	5.26
22	PSMs (Charge 2 of file JS_20160924_B1_Sh1_9.mgf)	#Validated PSM	1018
23	PSMs (Charge 1)	#Validated PSM	0
24	PSMs (Other Charge 2)	#Validated PSM	40066
25	PSMs (Charge 3)	#Validated PSM	21782
26	PSMs (Charge 4 and Charge 5, 6, 7)	#Validated PSM	2992
27	PSMs (Charge 2 of file JS_20160924_B1_Sh1_9.mgf)	Total Possible TP	1091.96
28	PSMs (Charge 1)	Total Possible TP	0
29	PSMs (Other Charge 2)	Total Possible TP	42810.2
30	PSMs (Charge 3)	Total Possible TP	21803
31	PSMs (Charge 4 and Charge 5, 6, 7)	Total Possible TP	3095.39
32	PSMs (Charge 2 of file JS_20160924_B1_Sh1_9.mgf)	FDR Limit [%]	0.98
33	PSMs (Charge 1)	FDR Limit [%]	0
34	PSMs (Other Charge 2)	FDR Limit [%]	1
35	PSMs (Charge 3)	FDR Limit [%]	1
36	PSMs (Charge 4 and Charge 5, 6, 7)	FDR Limit [%]	0.94
37	PSMs (Charge 2 of file JS_20160924_B1_Sh1_9.mgf)	FNR Limit [%]	7.92
38	PSMs (Charge 1)	FNR Limit [%]	0
39	PSMs (Other Charge 2)	FNR Limit [%]	7.34
40	PSMs (Charge 3)	FNR Limit [%]	1.15
41	PSMs (Charge 4 and Charge 5, 6, 7)	FNR Limit [%]	4.29
42	PSMs (Charge 2 of file JS_20160924_B1_Sh1_9.mgf)	Confidence Limit [%]	77.86
43	PSMs (Charge 1)	Confidence Limit [%]	0
44	PSMs (Other Charge 2)	Confidence Limit [%]	92.41
45	PSMs (Charge 3)	Confidence Limit [%]	48.13
46	PSMs (Charge 4 and Charge 5, 6, 7)	Confidence Limit [%]	51.16
47	PSMs (Charge 2 of file JS_20160924_B1_Sh1_9.mgf)	PEP Limit [%]	22.14
48	PSMs (Charge 1)	PEP Limit [%]	100
49	PSMs (Other Charge 2)	PEP Limit [%]	7.59
50	PSMs (Charge 3)	PEP Limit [%]	51.87
51	PSMs (Charge 4 and Charge 5, 6, 7)	PEP Limit [%]	48.84
52	PSMs (Charge 2 of file JS_20160924_B1_Sh1_9.mgf)	Confidence Accuracy [%]	0.76
53	PSMs (Charge 1)	Confidence Accuracy [%]	100
54	PSMs (Other Charge 2)	Confidence Accuracy [%]	0.23
55	PSMs (Charge 3)	Confidence Accuracy [%]	0.14
56	PSMs (Charge 4 and Charge 5, 6, 7)	Confidence Accuracy [%]	2.38

### Sheet: PTM Scoring Settings
1	Probabilistic Score	PhosphoRS
2	Accounting for Neutral Losses	No
3	Threshold	95

### Sheet: Spectrum Counting Parameters
1	Method	NSAF
2	Validated Matches Only	No

### Sheet: Annotation Settings
1	Intensity Limit	0.75
2	Automatic Annotation	Yes
3	Selected Ions	y, b
4	Neutral Losses	H2O, NH3, CH4OS
5	Neutral Losses Sequence Dependence	Yes
6	Fragment Ion m/z Tolerance	0.2
