## Supplementary material for "In-depth proteomic characterization of *Schistosoma haematobium*: towards the development of new tools for elimination"

### Sheet: Project Details
1	PeptideShaker Version	1.16.27
2	Date	Mon Sep 03 10:08:49 AEST 2018
3	Experiment	Sh_Proteomics
4	Sample	Egg_ES
5	Replicate Number	0
6	Identification Algorithms	X!Tandem, MS-GF+, Comet, MyriMatch and Tide

### Sheet: Database Search Parameters
1	Precursor Tolerance Unit	ppm
2	Precursor Ion m/z Tolerance	10
3	Fragment Ion Tolerance Unit	Da
4	Fragment Ion m/z Tolerance	0.2
5	Cleavage	Enzyme
6	Enzyme	Trypsin
7	Missed Cleavages	2
8	Specificity	Specific
9	Database	Sh_DB_version_08_2018_short_headers_concatenated_target_decoy.fasta
10	Forward Ion	b
11	Rewind Ion	y
12	Fixed Modifications	Carbamidomethylation of C
13	Variable Modifications	Deamidation of N, Deamidation of Q, Oxidation of M
14	Refinement Variable Modifications	Acetylation of protein N-term, Pyrolidone from E, Pyrolidone from Q, Pyrolidone from carbamidomethylated C
15	Refinement Fixed Modifications	Carbamidomethylation of C

### Sheet: Input Filters
1	Minimal Peptide Length	8
2	Maximal Peptide Length	30
3	Precursor m/z Tolerance	10
4	Precursor m/z Tolerance Unit	Yes
5	Unrecognized Modifications Discarded	Yes

### Sheet: Validation Summary
1	Proteins	#Validated	330
2	Proteins	Total Possible TP	390.57
3	Proteins	FDR Limit [%]	0.91
4	Proteins	FNR Limit [%]	49.23
5	Proteins	Confidence Limit [%]	49.38
6	Proteins	PEP Limit [%]	50.62
7	Proteins	Confidence Accuracy [%]	0.11
8	Peptides	#Validated	938
9	Peptides	Total Possible TP	2294.15
10	Peptides	FDR Limit [%]	0.96
11	Peptides	FNR Limit [%]	59.3
12	Peptides	Confidence Limit [%]	73.91
13	Peptides	PEP Limit [%]	26.09
14	Peptides	Confidence Accuracy [%]	4.55
15	PSMs	#Validated PSM	9068
16	PSMs	Total Possible TP	9565.83
17	PSMs	FDR Limit [%]	0.99
18	PSMs	FNR Limit [%]	6.14
19	PSMs	Confidence Limit [%]	81.31
20	PSMs	PEP Limit [%]	18.69
21	PSMs	Confidence Accuracy [%]	1.11

### Sheet: PTM Scoring Settings
1	Probabilistic Score	PhosphoRS
2	Accounting for Neutral Losses	No
3	Threshold	95

### Sheet: Spectrum Counting Parameters
1	Method	NSAF
2	Validated Matches Only	No

### Sheet: Annotation Settings
1	Intensity Limit	0.75
2	Automatic Annotation	Yes
3	Selected Ions	y, b
4	Neutral Losses	H2O, NH3, CH4OS
5	Neutral Losses Sequence Dependence	Yes
6	Fragment Ion m/z Tolerance	0.2
