## Supplementary material for "In-depth proteomic characterization of *Schistosoma haematobium*: towards the development of new tools for elimination"

### Sheet: Project Details
1	PeptideShaker Version	1.16.27
2	Date	Wed Aug 29 09:37:04 AEST 2018
3	Experiment	Sh_proteomics
4	Sample	SEA
5	Replicate Number	0
6	Identification Algorithms	X!Tandem, MS-GF+, Comet, MyriMatch and Tide

### Sheet: Database Search Parameters
1	Precursor Tolerance Unit	ppm
2	Precursor Ion m/z Tolerance	10
3	Fragment Ion Tolerance Unit	Da
4	Fragment Ion m/z Tolerance	0.2
5	Cleavage	Enzyme
6	Enzyme	Trypsin
7	Missed Cleavages	2
8	Specificity	Specific
9	Database	Sh_DB_version_08_2018_short_headers_concatenated_target_decoy.fasta
10	Forward Ion	b
11	Rewind Ion	y
12	Fixed Modifications	Carbamidomethylation of C
13	Variable Modifications	Deamidation of N, Deamidation of Q, Oxidation of M
14	Refinement Variable Modifications	Acetylation of protein N-term, Pyrolidone from E, Pyrolidone from Q, Pyrolidone from carbamidomethylated C
15	Refinement Fixed Modifications	Carbamidomethylation of C

### Sheet: Input Filters
1	Minimal Peptide Length	8
2	Maximal Peptide Length	30
3	Precursor m/z Tolerance	10
4	Precursor m/z Tolerance Unit	Yes
5	Unrecognized Modifications Discarded	Yes

### Sheet: Validation Summary
1	Proteins	#Validated	389
2	Proteins	Total Possible TP	437.13
3	Proteins	FDR Limit [%]	0.77
4	Proteins	FNR Limit [%]	11.46
5	Proteins	Confidence Limit [%]	86.36
6	Proteins	PEP Limit [%]	13.64
7	Proteins	Confidence Accuracy [%]	5.88
8	Peptides	#Validated	1525
9	Peptides	Total Possible TP	1648.97
10	Peptides	FDR Limit [%]	0.98
11	Peptides	FNR Limit [%]	8.31
12	Peptides	Confidence Limit [%]	83.05
13	Peptides	PEP Limit [%]	16.95
14	Peptides	Confidence Accuracy [%]	1.79
15	PSMs (Charge 2 of file 20171018_DDA_JC105.mgf)	#Validated PSM	1305
16	PSMs (Other Charge 2 and Charge 3, 4, 5)	#Validated PSM	2425
17	PSMs (Charge 2 of file 20171018_DDA_JC105.mgf)	Total Possible TP	1381.09
18	PSMs (Other Charge 2 and Charge 3, 4, 5)	Total Possible TP	2486.16
19	PSMs (Charge 2 of file 20171018_DDA_JC105.mgf)	FDR Limit [%]	1
20	PSMs (Other Charge 2 and Charge 3, 4, 5)	FDR Limit [%]	0.95
21	PSMs (Charge 2 of file 20171018_DDA_JC105.mgf)	FNR Limit [%]	6.74
22	PSMs (Other Charge 2 and Charge 3, 4, 5)	FNR Limit [%]	3.5
23	PSMs (Charge 2 of file 20171018_DDA_JC105.mgf)	Confidence Limit [%]	55.14
24	PSMs (Other Charge 2 and Charge 3, 4, 5)	Confidence Limit [%]	58.24
25	PSMs (Charge 2 of file 20171018_DDA_JC105.mgf)	PEP Limit [%]	44.86
26	PSMs (Other Charge 2 and Charge 3, 4, 5)	PEP Limit [%]	41.76
27	PSMs (Charge 2 of file 20171018_DDA_JC105.mgf)	Confidence Accuracy [%]	0.96
28	PSMs (Other Charge 2 and Charge 3, 4, 5)	Confidence Accuracy [%]	1.15

### Sheet: PTM Scoring Settings
1	Probabilistic Score	PhosphoRS
2	Accounting for Neutral Losses	No
3	Threshold	95

### Sheet: Spectrum Counting Parameters
1	Method	NSAF
2	Validated Matches Only	No

### Sheet: Annotation Settings
1	Intensity Limit	0.75
2	Automatic Annotation	Yes
3	Selected Ions	y, b
4	Neutral Losses	H2O, NH3, CH4OS
5	Neutral Losses Sequence Dependence	Yes
6	Fragment Ion m/z Tolerance	0.2
