## Supplementary material for "In-depth proteomic characterization of *Schistosoma haematobium*: towards the development of new tools for elimination"

### Sheet: 0
	Main Accession	Description	Gene Name	Chromosome	MW [kDa]	Possible Coverage [%]	Coverage [%]	Spectrum Counting	Confidently Localized Modification Sites	# Confidently Localized Modification Sites	Ambiguously Localized Modification Sites	#Ambiguously Localized Modification Sites	Protein Inference	Secondary Accessions	Protein Group	#Validated Peptides	#Peptides	#Unique	#Validated Unique	#Unique to Group	#Validated Unique to Group	#Validated PSMs	#PSMs	Confidence [%]	Validation
479	MS3_04307.1				14.8624	100	39.85	7809.8	Deamidation of N(N15)	Deamidation of N(1)			Single Protein		MS3_04307.1	6	12	12	6	12	6	415	431	100	Confident
181	MS3_02186.1				8.1184	100	21.74	3764.95	Deamidation of N(N13)	Deamidation of N(1)			Single Protein		MS3_02186.1	2	10	10	2	10	2	94	411	100	Doubtful
35	MS3_08446.1				22.6063	86.32	20.53	3018.4					Single Protein		MS3_08446.1	5	11	11	5	11	5	331	491	100	Confident
39	MS3_05958.1				21.726	83.7	26.09	2295.35			Deamidation of N (N43-{Q41 N43 Q55})	Deamidation of N (1)	Single Protein		MS3_05958.1	9	15	15	9	15	9	263	325	100	Confident
170	MS3_08460.1				20.9157	82.7	38.38	2293.12	Deamidation of N(N141)	Deamidation of N(1)			Related Proteins	MS3_11122.1	MS3_08460.1, MS3_11122.1	7	9	8	6	8	6	255	286	100	Confident
213	MS3_11229.1				6.9087	100	49.18	1971.2	Deamidation of Q(Q33)	Deamidation of Q(1)	Deamidation of Q (Q30-{Q30 Q31})	Deamidation of Q (1)	Single Protein		MS3_11229.1	4	4	4	4	4	4	58	63	100	Confident
21	MS3_06298.1				10.9332	100	23.4	1782.35					Single Protein		MS3_06298.1	3	8	8	3	8	3	79	98	100	Confident
194	MS3_02805.1				29.6675	80	22.75	1608.64	Deamidation of N(N91)	Deamidation of N(1)			Single Protein		MS3_02805.1	6	10	10	6	10	6	132	168	100	Confident
388	MS3_05952.1				20.6396	100	44.75	1523.96	Oxidation of M(M72)	Oxidation of M(1)			Single Protein		MS3_05952.1	12	18	18	12	18	12	229	257	100	Confident
164	MS3_10998.1				16.9335	100	41.61	1400.31	Oxidation of M(M7)	Oxidation of M(1)			Single Protein		MS3_10998.1	7	17	17	7	17	7	138	165	100	Confident
450	MS3_09233.1				15.7678	83.01	77.12	1106.83	Deamidation of N(N25, N54, N91, N106)	Deamidation of N(4)			Single Protein		MS3_09233.1	12	13	13	12	13	12	124	135	100	Confident
2	MS3_06918.1				18.982	64.13	34.24	1013.79					Single Protein		MS3_06918.1	6	10	10	6	10	6	70	82	100	Confident
117	MS3_06482.1				23.8825	100	36.49	958.291					Single Protein		MS3_06482.1	9	17	17	9	17	9	142	160	100	Confident
258	MS3_05038.1				8.26933	47.37	31.58	902.02					Single Protein		MS3_05038.1	2	2	2	2	2	2	12	13	100	Confident
219	MS3_02425.1				46.6848	94.01	60.14	889.989	Deamidation of N(N154, N363); Deamidation of Q(Q225, Q362); Oxidation of M(M145, M244)	Deamidation of N(2); Deamidation of Q(2); Oxidation of M(2)			Single Protein		MS3_02425.1	29	46	46	29	46	29	360	452	100	Confident
402	MS3_05735.1				16.8233	100	30.07	872.127					Single Protein		MS3_05735.1	3	8	8	3	8	3	57	67	100	Confident
338	MS3_05392.1				9.31636	100	13.92	714.865					Single Protein		MS3_05392.1	2	5	5	2	5	2	21	33	100	Confident
289	MS3_03084.1				13.048	100	20.54	707.61					Single Protein		MS3_03084.1	5	11	11	5	11	5	64	85	100	Confident
464	MS3_02856.1				39.5905	84.3	60.61	700.947	Deamidation of N(N249, N360); Deamidation of Q(Q12, Q247)	Deamidation of N(2); Deamidation of Q(2)	Deamidation of N (N121-{N121 Q126}), Deamidation of Q (Q325-{N320 Q325})	Deamidation of N (1), Deamidation of Q (1)	Single Protein		MS3_02856.1	28	41	41	28	41	28	433	557	100	Confident
5	MS3_05959.1				20.8817	83.52	28.98	668.493					Single Protein		MS3_05959.1	5	5	4	4	5	5	76	80	100	Confident
443	MS3_04285.1				17.6766	79.5	16.77	573.567					Single Protein		MS3_04285.1	2	8	8	2	8	2	28	36	100	Confident
275	MS3_04412.1				9.76977	100	16.47	564.743					Single Protein		MS3_04412.1	2	2	2	2	2	2	20	20	100	Confident
95	MS3_02086.1				12.0382	100	36.11	535.547	Deamidation of N(N38)	Deamidation of N(1)			Single Protein		MS3_02086.1	5	9	8	5	9	5	39	56	100	Confident
428	MS3_04778.1				17.7279	100	45.24	514.647	Deamidation of N(N115)	Deamidation of N(1)			Single Protein		MS3_04778.1	9	13	13	9	13	9	87	94	100	Confident
246	MS3_11293.1				30.2487	90.18	31.27	473.101					Single Protein		MS3_11293.1	7	16	13	6	13	6	87	101	100	Confident
283	MS3_08503.1				21.3771	69.19	25.41	463.266	Deamidation of N(N55)	Deamidation of N(1)			Single Protein		MS3_08503.1	4	6	6	4	6	4	38	43	100	Confident
119	MS3_03973.1				32.9564	71.71	15.79	455.511	Deamidation of N(N59)	Deamidation of N(1)	Deamidation of N (N84-{N84 Q85 N86}, N86-{N86})	Deamidation of N (2)	Single Protein		MS3_03973.1	6	6	6	6	6	6	88	100	100	Confident
331	MS3_10085.1				11.8172	100	33.02	446.2					Single Protein		MS3_10085.1	4	4	4	4	4	4	27	27	100	Confident
325	MS3_05047.1				12.8409	67.26	14.16	421.08	Deamidation of N(N62)	Deamidation of N(1)			Single Protein		MS3_05047.1	4	5	5	4	5	4	26	31	100	Confident
22	MS3_07972.1				19.7315	100	38.37	392.639					Single Protein		MS3_07972.1	5	6	5	5	5	5	32	33	100	Confident
319	MS3_03977.1				28.3199	89.29	25.79	380.655	Oxidation of M(M228)	Oxidation of M(1)			Single Protein		MS3_03977.1	9	18	6	2	14	7	102	153	100	Confident
204	MS3_00996.1				23.9634	100	30.29	375.073					Single Protein		MS3_00996.1	8	15	15	8	15	8	60	74	100	Confident
156	MS3_07606.1				28.3696	86.8	44.4	363.922					Single Protein		MS3_07606.1	9	11	11	9	11	9	67	73	100	Confident
358	MS3_00452.1				47.681	48.36	5.4	359.529					Single Protein		MS3_00452.1	3	4	4	3	4	3	33	38	100	Confident
290	MS3_02136.1				21.3404	78.89	23.62	335.728					Single Protein		MS3_02136.1	4	7	7	4	7	4	25	31	100	Confident
45	MS3_11484.1				21.399	48.37	22.79	316.763					Single Protein		MS3_11484.1	3	4	4	3	4	3	14	18	100	Confident
470	MS3_10043.1				12.1108	100	36.89	306.131					Single Protein		MS3_10043.1	3	4	4	3	4	3	18	19	100	Confident
125	MS3_07345.1				33.4426	72.39	31.31	301.114	Deamidation of N(N208)	Deamidation of N(1)			Single Protein		MS3_07345.1	8	14	14	8	14	8	51	69	100	Confident
419	MS3_10141.1				36.5556	92.01	24.26	293.67					Related Proteins	MS3_11369.1	MS3_10141.1, MS3_11369.1	7	12	12	7	12	7	69	116	100	Confident
36	MS3_06798.1				35.6486	73.91	4.97	280.79					Single Protein		MS3_06798.1	3	9	9	3	9	3	35	42	100	Confident
24	MS3_01952.1				31.748	50.35	15.85	279.197					Single Protein		MS3_01952.1	4	7	7	4	7	4	32	39	100	Confident
268	MS3_11544.1				14.7466	100	9.45	277.925	Oxidation of M(M117)	Oxidation of M(1)			Single Protein		MS3_11544.1	2	5	5	2	5	2	20	28	100	Confident
68	MS3_02359.1				17.6868	100	32.69	276.036					Single Protein		MS3_02359.1	4	6	6	4	6	4	24	27	100	Confident
407	MS3_05125.1				33.4586	79.38	13.4	275.131	Deamidation of N(N183)	Deamidation of N(1)	Deamidation of Q (Q182-{Q172 Q175 N177 N178 N179 Q182})	Deamidation of Q (1)	Single Protein		MS3_05125.1	4	5	5	4	5	4	30	31	100	Confident
410	MS3_11537.1				22.3412	73.17	47.32	269.598					Single Protein		MS3_11537.1	11	12	12	11	12	11	51	55	100	Confident
174	MS3_10509.1				7.8306	100	36.23	266.002					Single Protein		MS3_10509.1	2	2	2	2	2	2	8	14	100	Confident
434	MS3_05960.1				22.6404	100	34.38	262.762					Single Protein		MS3_05960.1	5	6	6	5	6	5	31	32	100	Confident
173	MS3_10736.1				21.1238	100	31.58	260.327	Deamidation of N(N137)	Deamidation of N(1)			Single Protein		MS3_10736.1	5	10	10	5	10	5	36	50	100	Confident
480	MS3_08024.1				39.1487	53.18	8.67	259.81			Deamidation of N (N335-{N329 N335 N338})	Deamidation of N (1)	Single Protein		MS3_08024.1	5	9	9	5	9	5	47	65	100	Confident
330	MS3_05908.1				18.3044	74.84	18.24	249.151					Single Protein		MS3_05908.1	2	3	3	2	3	2	13	14	100	Confident
109	MS3_00004.1				52.3786	88.44	39.4	245.697					Single Protein		MS3_00004.1	15	19	19	15	19	15	90	103	100	Confident
67	MS3_09620.1				16.4393	100	23.81	240.112					Single Protein		MS3_09620.1	3	3	3	3	3	3	15	16	100	Confident
29	MS3_07481.1				74.0992	73.73	29.19	239.663			Deamidation of N (N26-{N25 N26})	Deamidation of N (1)	Single Protein		MS3_07481.1	18	36	36	18	36	18	156	198	100	Confident
65	MS3_10753.1				20.3847	85.87	21.74	235.31					Single Protein		MS3_10753.1	3	6	6	3	6	3	25	28	100	Confident
438	MS3_05999.1				29.3704	88.1	26.02	225.892	Deamidation of N(N161)	Deamidation of N(1)			Single Protein		MS3_05999.1	7	13	13	7	13	7	36	47	100	Confident
46	MS3_10510.1				32.7511	68.44	22.59	205.274	Deamidation of Q(Q202)	Deamidation of Q(1)			Single Protein		MS3_10510.1	7	15	15	7	15	7	49	71	100	Confident
430	MS3_03937.1				41.7111	100	37.64	204.149	Deamidation of N(N352); Oxidation of M(M51)	Deamidation of N(1); Oxidation of M(1)			Single Protein		MS3_03937.1	16	23	22	15	22	15	103	130	100	Confident
231	MS3_00626.1				102.778	71.26	26.23	203.65	Deamidation of N(N576); Deamidation of Q(Q571)	Deamidation of N(1); Deamidation of Q(1)			Single Protein		MS3_00626.1	21	31	31	21	31	21	160	195	100	Confident
69	MS3_07372.1				29.2738	41.73	10.63	198.004					Single Protein		MS3_07372.1	2	3	3	2	3	2	17	19	100	Confident
359	MS3_07454.1				14.4701	55.65	16.94	193.561					Single Protein		MS3_07454.1	2	2	2	2	2	2	12	13	100	Confident
100	MS3_01840.1				12.9171	76.79	16.96	180.684	Deamidation of N(N61)	Deamidation of N(1)			Single Protein		MS3_01840.1	3	3	3	3	3	3	12	13	100	Confident
19	MS3_08684.1				51.8042	69.69	11.5	178.577					Single Protein		MS3_08684.1	4	11	11	4	11	4	36	46	100	Confident
264	MS3_11411.1				40.7258	84.45	32.17	177.037	Deamidation of N(N89)	Deamidation of N(1)	Deamidation of N (N317-{N317 Q318})	Deamidation of N (1)	Single Protein		MS3_11411.1	12	17	17	12	17	12	60	73	100	Confident
272	MS3_05026.1				17.3736	100	26.17	176.877					Single Protein		MS3_05026.1	3	4	4	3	4	3	14	21	100	Confident
98	MS3_00047.1				27.6488	100	21.34	170.521	Oxidation of M(M211)	Oxidation of M(1)			Single Protein		MS3_00047.1	5	12	8	3	8	3	49	56	100	Confident
25	MS3_00277.1				42.531	100	14.97	170.505					Single Protein		MS3_00277.1	4	13	13	4	13	4	36	50	100	Confident
52	MS3_07516.1				13.1128	48.74	21.01	170.103	Deamidation of N(N64)	Deamidation of N(1)			Single Protein		MS3_07516.1	2	2	2	2	2	2	7	7	100	Confident
56	MS3_08937.1				62.0945	90.96	20.92	168.743	Deamidation of N(N214, N276)	Deamidation of N(2)			Single Protein		MS3_08937.1	12	32	32	12	32	12	95	216	100	Confident
230	MS3_04342.1				52.0944	72.55	4.47	165.614					Single Protein		MS3_04342.1	2	4	4	2	4	2	22	46	100	Confident
413	MS3_05950.1				16.7003	100	24.48	164.552					Single Protein		MS3_05950.1	3	4	4	3	4	3	10	11	100	Confident
266	MS3_06223.1				36.7783	75.08	6.85	163.312					Single Protein		MS3_06223.1	2	5	5	2	5	2	17	20	100	Confident
211	MS3_04474.1				44.2261	59.32	10.76	159.239					Single Protein		MS3_04474.1	4	6	5	3	5	3	31	39	100	Confident
395	MS3_00676.1				29.7144	72.01	25	157.297					Single Protein		MS3_00676.1	5	7	7	5	7	5	23	28	100	Confident
51	MS3_00880.1				23.4665	70.44	11.82	154.679					Single Protein		MS3_00880.1	3	3	3	3	3	3	9	11	100	Confident
106	MS3_07693.1				83.2335	49.15	11.7	154.569			Deamidation of Q (Q51-{Q51 Q53}, Q156-{Q156 Q157})	Deamidation of Q (2)	Single Protein		MS3_07693.1	9	20	20	9	20	9	47	77	100	Confident
305	MS3_03096.1				52.977	65.82	13.29	151.629	Deamidation of N(N169)	Deamidation of N(1)			Single Protein		MS3_03096.1	5	12	12	5	12	5	36	50	100	Confident
120	MS3_06745.1				24.0029	85.12	18.6	149.158					Single Protein		MS3_06745.1	3	10	10	3	10	3	21	34	100	Confident
13	MS3_00779.1				13.4376	100	19.4	147.508					Single Protein		MS3_00779.1	2	5	5	2	5	2	9	17	100	Confident
300	MS3_08504.1				19.4673	70	8.82	142.372	Deamidation of N(N71)	Deamidation of N(1)			Single Protein		MS3_08504.1	2	3	3	2	3	2	8	9	100	Confident
99	MS3_10385.1				42.1043	79.03	30.11	140.686	Deamidation of N(N233, N240, N298); Deamidation of Q(Q90)	Deamidation of N(3); Deamidation of Q(1)			Single Protein		MS3_10385.1	15	25	25	15	25	15	83	99	100	Confident
261	MS3_04437.1				20.7186	85.64	9.94	140.406					Single Protein		MS3_04437.1	2	3	3	2	3	2	10	11	100	Confident
151	MS3_05939.1				49.3323	69.35	13.59	137.264					Single Protein		MS3_05939.1	4	11	11	4	11	4	39	49	100	Confident
248	MS3_05252.1				17.4735	66.45	20.65	137.074					Single Protein		MS3_05252.1	2	3	3	2	3	2	6	8	100	Confident
38	MS3_07730.1				30.962	90.71	10	136.143					Single Protein		MS3_07730.1	3	8	8	3	8	3	22	29	100	Confident
422	MS3_03208.1				189.143	70.99	32.28	129.66	Deamidation of N(N942)	Deamidation of N(1)	Deamidation of N (N656-{Q648 N652 N653 N656 Q657}, N1448-{N1448 Q1450 N1452 Q1456}, N1489-{N1489 N1495 N1502})	Deamidation of N (3)	Single Protein		MS3_03208.1	48	102	94	43	102	48	358	538	100	Confident
351	MS3_10931.1				40.1522	73.39	12.04	128.351					Single Protein		MS3_10931.1	3	8	8	3	8	3	20	38	100	Confident
176	MS3_01585.1				21.6551	69.54	11.68	127.578					Single Protein		MS3_01585.1	2	5	5	2	5	2	12	19	100	Confident
349	MS3_01650.1				22.2757	100	25.38	125.419					Single Protein		MS3_01650.1	4	7	7	4	7	4	14	18	100	Confident
462	MS3_09473.1				19.3061	100	19.65	122.415					Single Protein		MS3_09473.1	2	4	4	2	4	2	8	15	100	Confident
376	MS3_09253.1				24.5087	58.8	13.89	120.751					Single Protein		MS3_09253.1	2	5	5	2	5	2	7	18	100	Confident
23	MS3_02314.1				48.3807	76.15	18.81	119.229					Single Protein		MS3_02314.1	7	10	5	5	10	7	39	47	100	Confident
345	MS3_04550.1				32.7952	51.02	10.88	118.173					Single Protein		MS3_04550.1	2	5	5	2	5	2	11	19	100	Confident
348	MS3_06471.1				21.1575	84.24	17.93	117.655	Deamidation of N(N62)	Deamidation of N(1)			Single Protein		MS3_06471.1	3	5	5	3	5	3	10	12	100	Confident
206	MS3_07100.1				53.8846	88.17	13.49	114.628					Single Protein		MS3_07100.1	5	14	14	5	14	5	33	50	100	Confident
279	MS3_06583.1				20.6341	86.02	15.05	113.86					Single Protein		MS3_06583.1	2	4	4	2	4	2	11	15	100	Confident
354	MS3_01078.1				10.0164	66.67	14.94	113.598	Deamidation of N(N27)	Deamidation of N(1)			Single Protein		MS3_01078.1	2	3	3	2	3	2	6	7	100	Confident
90	MS3_08530.1				12.8627	100	22.41	109.541					Single Protein		MS3_08530.1	2	4	4	2	4	2	8	10	100	Confident
439	MS3_01906.1				12.6702	100	20.19	108.604					Single Protein		MS3_01906.1	2	2	2	2	2	2	6	6	100	Confident
236	MS3_08945.1				81.9063	72	13.38	108.49					Single Protein		MS3_08945.1	7	25	25	7	25	7	43	92	100	Confident
414	MS3_08178.1				27.7969	86.83	13.17	108.176			Deamidation of N (N101-{N101 N104})	Deamidation of N (1)	Single Protein		MS3_08178.1	4	6	6	4	6	4	16	20	100	Confident
84	MS3_00286.1				35.4557	72.58	11.61	106.674					Single Protein		MS3_00286.1	3	8	8	3	8	3	13	33	100	Confident
384	MS3_04526.1				25.1906	84.51	20.35	105.951					Single Protein		MS3_04526.1	3	7	7	3	7	3	11	15	100	Confident
276	MS3_09846.1				60.1539	73.42	6.12	104.021					Single Protein		MS3_09846.1	3	8	8	3	8	3	28	43	100	Confident
30	MS3_03775.1				53.6264	70.02	26.56	103.643					Single Protein		MS3_03775.1	8	15	15	8	15	8	41	48	100	Confident
295	MS3_06832.1				34.941	68.85	12.15	100.983					Single Protein		MS3_06832.1	3	7	7	3	7	3	11	22	100	Confident
210	MS3_05219.1				28.163	89.84	23.98	97.5674					Single Protein		MS3_05219.1	5	6	6	5	6	5	20	22	100	Confident
306	MS3_06101.1				22.4164	60.1	28.5	97.4149					Single Protein		MS3_06101.1	5	6	6	5	6	5	12	17	100	Confident
421	MS3_07178.1				21.0563	100	17.68	96.204					Single Protein		MS3_07178.1	3	7	6	3	6	3	11	15	100	Confident
86	MS3_08689.1				48.6466	77.68	4.78	95.5572	Deamidation of N(N231)	Deamidation of N(1)			Single Protein		MS3_08689.1	3	9	9	3	9	3	17	28	100	Confident
328	MS3_06736.1				20.0525	100	18.78	93.6038					Single Protein		MS3_06736.1	2	4	4	2	4	2	11	14	100	Confident
152	MS3_10017.1				63.2495	65.62	4.71	92.8988			Deamidation of N (N337-{N337 N338})	Deamidation of N (1)	Single Protein		MS3_10017.1	3	13	13	3	13	3	20	33	100	Confident
88	MS3_08160.1				76.9512	74.42	3.49	92.458					Single Protein		MS3_08160.1	2	8	8	2	8	2	31	38	100	Confident
249	MS3_02027.1				17.7649	67.3	13.21	92.3645					Single Protein		MS3_02027.1	2	3	3	2	3	2	5	9	100	Confident
471	MS3_01261.1				70.0921	86.26	19.33	92.1341					Single Protein		MS3_01261.1	8	22	22	8	22	8	40	58	100	Confident
365	MS3_09920.1				125.596	71.92	14.04	89.0811					Single Protein		MS3_09920.1	11	36	36	11	36	11	68	130	100	Confident
78	MS3_09994.1				63.1366	62.61	13.22	85.6824	Deamidation of N(N333)	Deamidation of N(1)			Single Protein		MS3_09994.1	7	15	9	5	15	7	41	55	100	Confident
58	MS3_05332.1				72.1314	71.25	10.54	85.457	Deamidation of N(N501)	Deamidation of N(1)			Single Protein		MS3_05332.1	5	9	9	5	9	5	33	43	100	Confident
446	MS3_10187.1				36.7393	74.31	7.03	82.0346					Single Protein		MS3_10187.1	2	7	7	2	7	2	11	19	100	Confident
368	MS3_02899.1				49.8857	77.68	18.68	79.9087					Single Protein		MS3_02899.1	6	9	9	6	9	6	27	32	100	Confident
74	MS3_05226.1				30.4951	49.82	7.69	79.3816	Deamidation of N(N192)	Deamidation of N(1)			Single Protein		MS3_05226.1	3	3	3	3	3	3	8	8	100	Confident
317	MS3_03127.1				53.9378	86.35	11.65	79.2947					Single Protein		MS3_03127.1	4	8	8	4	8	4	18	23	100	Confident
273	MS3_02252.1				165.831	74.3	18.68	76.2062	Deamidation of N(N204, N358, N512, N666, N820); Deamidation of Q(Q162, Q470, Q778)	Deamidation of N(5); Deamidation of Q(3)			Single Protein		MS3_02252.1	15	33	33	15	33	15	156	194	100	Confident
214	MS3_03766.1				39.7459	90.3	15.79	75.6456	Deamidation of N(N145)	Deamidation of N(1)			Single Protein		MS3_03766.1	5	9	9	5	9	5	18	23	100	Confident
155	MS3_05530.1				50.6437	82.67	17.33	74.8957			Deamidation of N (N39-{N39 N40 Q57})	Deamidation of N (1)	Single Protein		MS3_05530.1	7	12	12	7	12	7	22	29	100	Confident
363	MS3_08019.1				43.0655	84.9	6.77	73.326					Single Protein		MS3_08019.1	3	11	11	3	11	3	11	22	100	Confident
455	MS3_01658.1				48.5614	80.71	12.47	72.9966	Deamidation of N(N210)	Deamidation of N(1)			Single Protein		MS3_01658.1	5	8	8	5	8	5	24	32	100	Confident
110	MS3_00257.1				24.2562	85.1	10.58	71.7894					Single Protein		MS3_00257.1	2	3	3	2	3	2	6	14	100	Confident
108	MS3_05150.1				40.4256	83.33	14.91	70.8779	Deamidation of N(N101)	Deamidation of N(1)			Single Protein		MS3_05150.1	8	12	12	8	12	8	29	42	100	Confident
180	MS3_04117.1				51.1783	69.72	4.59	69.664					Single Protein		MS3_04117.1	2	10	10	2	10	2	8	70	100	Doubtful
104	MS3_01364.1				40.5675	100	9.2	68.2939					Single Protein		MS3_01364.1	4	16	16	4	16	4	14	72	100	Confident
138	MS3_00869.1				108.782	48.59	16.75	67.3747					Single Protein		MS3_00869.1	8	18	18	8	18	8	35	50	100	Confident
474	MS3_01764.1				65.254	88.56	9.33	65.8867					Single Protein		MS3_01764.1	5	17	17	5	17	5	31	67	100	Confident
153	MS3_08450.1				57.6987	87.83	14.79	65.4251					Single Protein		MS3_08450.1	5	9	9	5	9	5	22	26	100	Confident
334	MS3_05631.1				80.3119	96.51	18.99	62.4004	Oxidation of M(M286)	Oxidation of M(1)			Single Protein		MS3_05631.1	13	29	29	13	29	13	61	85	100	Confident
146	MS3_00499.1				45.9246	74.35	9.07	61.8442					Single Protein		MS3_00499.1	3	7	7	3	7	3	13	23	100	Confident
406	MS3_04870.1				10.8518	72.63	21.05	59.4467					Single Protein		MS3_04870.1	2	2	2	2	2	2	3	4	100	Confident
332	MS3_06592.1				28.5885	88.12	16.09	59.339					Single Protein		MS3_06592.1	3	4	4	3	4	3	8	11	100	Confident
160	MS3_01181.1				96.9771	81.57	16.41	58.6941					Single Protein		MS3_01181.1	11	31	31	11	31	11	54	143	100	Confident
34	MS3_08339.1				166.914	58.13	13.89	58.0233	Deamidation of N(N624)	Deamidation of N(1)	Deamidation of Q (Q113-{Q113 N117 Q120})	Deamidation of Q (1)	Single Protein		MS3_08339.1	16	51	51	16	51	16	67	118	100	Confident
238	MS3_06274.1				63.3875	57.59	13.35	57.5555					Single Protein		MS3_06274.1	6	16	16	6	16	6	20	34	100	Confident
184	MS3_09161.1				25.5708	76.58	9.91	57.2375					Single Protein		MS3_09161.1	3	7	7	3	7	3	9	69	100	Confident
123	MS3_04932.1				79.5952	75	2.92	56.8699					Single Protein		MS3_04932.1	2	7	7	2	7	2	15	26	100	Confident
292	MS3_02003.1				231.365	69.87	10.31	55.9161	Deamidation of N(N1951)	Deamidation of N(1)	Deamidation of N (N1875-{N1866 N1867 Q1871 N1875 Q1877 N1880})	Deamidation of N (1)	Single Protein		MS3_02003.1	21	56	49	21	56	21	140	223	100	Confident
335	MS3_11059.1				31.9562	68.44	15.25	54.6571	Deamidation of N(N41)	Deamidation of N(1)			Single Protein		MS3_11059.1	5	9	7	3	9	5	15	20	100	Confident
3	MS3_07733.1				86.7544	96	7.33	53.7761					Single Protein		MS3_07733.1	5	21	21	5	21	5	24	70	100	Confident
185	MS3_02688.1				63.9856	57.29	7.56	53.4139					Single Protein		MS3_02688.1	3	8	8	3	8	3	10	16	100	Confident
6	MS3_08826.1				38.9448	66.39	6.06	52.4854					Single Protein		MS3_08826.1	2	3	3	2	3	2	7	9	100	Confident
441	MS3_02734.1				20.8386	83.51	15.46	52.291					Single Protein		MS3_02734.1	2	2	2	2	2	2	4	4	100	Confident
281	MS3_08000.1				34.7038	88.85	8.28	50.6042					Single Protein		MS3_08000.1	3	6	6	3	6	3	8	15	100	Confident
226	MS3_09903.1				75.828	71.54	12.2	50.4867					Single Protein		MS3_09903.1	7	16	16	7	16	7	27	44	100	Confident
435	MS3_03933.1				80.4092	80.83	7.44	50.361					Single Protein		MS3_03933.1	4	12	11	3	11	3	26	35	100	Confident
285	MS3_03979.1				26.3603	60.34	9.7	50.1675					Single Protein		MS3_03979.1	2	5	5	2	5	2	4	9	100	Confident
353	MS3_06507.1				52.7706	82.43	10.04	49.4835					Single Protein		MS3_06507.1	4	6	6	4	6	4	13	18	100	Confident
298	MS3_00588.1				117.508	75.78	6.15	48.1065					Single Protein		MS3_00588.1	6	20	18	6	20	6	33	56	100	Confident
369	MS3_08366.1				20.6808	100	19.9	48.0224	Oxidation of M(M78)	Oxidation of M(1)			Single Protein		MS3_08366.1	3	5	5	3	5	3	5	11	100	Confident
14	MS3_04100.1				29.8002	77.69	15.77	47.0619					Single Protein		MS3_04100.1	3	5	5	3	5	3	8	11	100	Confident
304	MS3_03070.1				23.1637	87.26	15.09	46.618					Single Protein		MS3_03070.1	2	2	2	2	2	2	4	4	100	Confident
107	MS3_08723.1				37.4509	90.03	19.03	45.6406					Single Protein		MS3_08723.1	6	12	12	6	12	6	14	27	100	Confident
252	MS3_11280.1				32.4888	79.08	7.8	45.5438					Single Protein		MS3_11280.1	2	13	12	2	13	2	5	27	100	Confident
478	MS3_11386.1				17.364	100	15.38	45.2519					Single Protein		MS3_11386.1	2	2	2	2	2	2	4	4	100	Confident
76	MS3_00787.1				62.8085	72.02	6.32	43.2302					Single Protein		MS3_00787.1	3	4	4	3	4	3	11	12	100	Confident
128	MS3_07702.1				35.398	75.66	8.55	42.9696					Single Protein		MS3_07702.1	2	6	6	2	6	2	4	9	100	Confident
475	MS3_02486.1				35.4007	89	10	42.3029					Single Protein		MS3_02486.1	2	8	8	2	8	2	6	12	100	Confident
314	MS3_04449.1				49.0597	55.51	13.71	41.2644					Single Protein		MS3_04449.1	5	11	11	5	11	5	8	16	100	Confident
396	MS3_03802.1				86.4097	84.13	6.45	40.0527					Single Protein		MS3_03802.1	4	18	17	3	17	3	18	71	100	Confident
102	MS3_03558.1				32.1414	65.73	10.14	39.5848					Single Protein		MS3_03558.1	2	4	4	2	4	2	4	9	100	Confident
28	MS3_01223.1				122.701	66.51	8.6	39.4107					Single Protein		MS3_01223.1	8	22	22	8	22	8	37	61	100	Confident
387	MS3_03420.1				41.3939	91.69	5.54	39.1096					Single Protein		MS3_03420.1	2	6	6	2	6	2	9	32	100	Confident
175	MS3_06527.1				234.123	73.75	16.71	36.7289					Single Protein		MS3_06527.1	27	73	69	26	73	27	105	227	100	Confident
195	MS3_00361.1				81.3749	95.68	9.78	36.0244					Single Protein		MS3_00361.1	5	10	10	5	10	5	14	23	100	Confident
343	MS3_09456.1				235.192	58.01	14.29	35.5622	Deamidation of N(N291, N883); Oxidation of M(M1229)	Deamidation of N(2); Oxidation of M(1)	Deamidation of N (N591-{N586 N591 N596})	Deamidation of N (1)	Single Protein		MS3_09456.1	29	66	66	29	66	29	138	229	100	Confident
208	MS3_02545.1				57.0974	35.44	4.6	34.5121					Single Protein		MS3_02545.1	3	4	4	3	4	3	6	8	100	Confident
393	MS3_05595.1				37.8476	92.69	8.77	34.402					Single Protein		MS3_05595.1	3	4	4	3	4	3	6	7	100	Confident
66	MS3_01744.1				268.172	69.67	24.2	34.0472					Single Protein		MS3_01744.1	41	91	91	41	91	41	164	266	100	Confident
133	MS3_05520.1				33.074	81.94	10.37	33.0535					Single Protein		MS3_05520.1	2	3	3	2	3	2	5	7	100	Confident
4	MS3_06669.1				46.897	85.65	6.12	32.6651					Single Protein		MS3_06669.1	2	3	3	2	3	2	5	6	100	Confident
361	MS3_06149.1				37.6013	75.52	9.85	32.6172					Single Protein		MS3_06149.1	2	4	4	2	4	2	4	7	100	Confident
459	MS3_08395.1				117.608	76.38	5.33	32.2614	Deamidation of N(N539)	Deamidation of N(1)			Single Protein		MS3_08395.1	5	13	13	5	13	5	19	27	100	Confident
237	MS3_00852.1				335.853	62.21	18.42	32.1794			Deamidation of N (N2142-{Q2138 N2142 Q2147}), Deamidation of Q (Q2183-{Q2181 Q2182 Q2183})	Deamidation of N (1), Deamidation of Q (1)	Single Protein		MS3_00852.1	40	86	86	40	86	40	186	289	100	Confident
130	MS3_08008.1				48.8708	73.19	5.13	32.1689					Single Protein		MS3_08008.1	2	5	5	2	5	2	5	12	100	Confident
362	MS3_01302.1				42.5897	57.52	7.39	30.9166					Single Protein		MS3_01302.1	2	3	3	2	3	2	4	5	100	Confident
466	MS3_06680.1				53.242	68.97	11.53	30.7548					Single Protein		MS3_06680.1	4	9	9	4	9	4	9	13	100	Confident
201	MS3_00610.1				29.8151	56.83	11.07	30.2974					Single Protein		MS3_00610.1	2	3	3	2	3	2	3	4	100	Confident
381	MS3_04646.1				60.2878	75.05	8.57	29.799					Single Protein		MS3_04646.1	3	6	6	3	6	3	10	15	100	Confident
397	MS3_06564.1				117.714	31.02	4.12	29.6528					Single Protein		MS3_06564.1	3	7	7	3	7	3	9	15	100	Confident
33	MS3_02709.1				42.5077	100	7.59	29.5677					Single Protein		MS3_02709.1	2	6	6	2	6	2	7	24	100	Confident
222	MS3_04595.1				86.5373	77.91	7.92	29.2388					Single Protein		MS3_04595.1	5	8	8	5	8	5	12	18	100	Confident
198	MS3_09914.1				68.9857	74.23	4.38	28.6012					Single Protein		MS3_09914.1	2	12	12	2	12	2	8	33	100	Confident
91	MS3_03427.1				40.0341	91.93	8.36	28.4813	Deamidation of N(N253)	Deamidation of N(1)			Single Protein		MS3_03427.1	2	9	9	2	9	2	5	12	100	Confident
267	MS3_10713.1				71.2771	72.69	6.79	26.856					Single Protein		MS3_10713.1	3	11	8	2	8	2	17	25	100	Confident
31	MS3_06928.1				59.1522	76.6	4.57	26.8074					Single Protein		MS3_06928.1	2	10	10	2	10	2	5	20	100	Confident
12	MS3_04246.1				90.7615	83.02	5.12	25.4919					Single Protein		MS3_04246.1	3	13	13	3	13	3	11	24	100	Confident
380	MS3_04909.1				127.436	77.57	7.93	24.6085					Single Protein		MS3_04909.1	6	20	20	6	20	6	24	45	100	Confident
221	MS3_02927.1				253.311	46.27	5.93	24.5431					Single Protein		MS3_02927.1	9	27	27	9	27	9	30	65	100	Confident
242	MS3_08251.1				175.801	64.68	3.49	24.3673					Single Protein		MS3_08251.1	5	21	21	5	21	5	23	42	100	Confident
477	MS3_08037.1				26.7465	88.19	10.97	23.8288					Single Protein		MS3_08037.1	2	4	4	2	4	2	3	7	100	Confident
55	MS3_03305.1				67.0823	60.03	4.77	23.679					Single Protein		MS3_03305.1	2	5	5	2	5	2	5	8	100	Confident
372	MS3_02476.1				35.78	100	9.15	23.0696					Single Protein		MS3_02476.1	2	8	8	2	8	2	5	41	100	Confident
157	MS3_11226.1				44.3267	86.26	6.62	21.5551					Single Protein		MS3_11226.1	2	2	2	2	2	2	4	4	100	Confident
199	MS3_08479.1				50.8753	93.76	7.74	21.2538					Single Protein		MS3_08479.1	2	7	7	2	7	2	6	10	100	Confident
190	MS3_04584.1				70.1066	77.88	7.58	20.4617					Single Protein		MS3_04584.1	3	9	4	2	9	3	6	13	100	Confident
103	MS3_07405.1				65.0322	55.23	5.23	20.4617					Single Protein		MS3_07405.1	2	9	9	2	9	2	4	22	100	Confident
70	MS3_08315.1				114.958	75.83	2.52	19.0792					Single Protein		MS3_08315.1	2	21	18	2	21	2	7	53	100	Confident
111	MS3_04717.1				16.9628	83.33	22	18.8248	Deamidation of Q(Q102)	Deamidation of Q(1)			Single Protein		MS3_04717.1	2	3	3	2	3	2	2	34	100	Doubtful
64	MS3_04481.1				96.4109	64.24	3.69	18.2734					Single Protein		MS3_04481.1	3	13	12	2	12	2	14	33	100	Confident
293	MS3_06248.1				75.5191	72.33	5.26	17.5854					Single Protein		MS3_06248.1	2	6	6	2	6	2	4	8	100	Confident
280	MS3_07554.1				104.355	67.74	9	17.4112	Deamidation of N(N460)	Deamidation of N(1)			Single Protein		MS3_07554.1	7	13	13	7	13	7	11	20	100	Confident
257	MS3_04531.1				99.3974	58.51	5.49	17.3744					Single Protein		MS3_04531.1	3	6	6	3	6	3	5	8	100	Confident
440	MS3_05016.1				56.9241	62.38	6.73	16.5614					Single Protein		MS3_05016.1	2	5	5	2	5	2	3	6	100	Confident
234	MS3_01333.1				43.4116	57.03	6.77	15.6873					Single Protein		MS3_01333.1	2	4	4	2	4	2	2	4	100	Confident
271	MS3_02398.1				69.7344	75.68	3.66	15.2085					Single Protein		MS3_02398.1	2	7	7	2	7	2	5	13	100	Confident
112	MS3_00614.1				198.706	34.94	1.32	14.1717					Single Protein		MS3_00614.1	2	9	9	2	9	2	5	20	100	Confident
469	MS3_08276.1				95.4456	71.58	4.99	13.7407					Single Protein		MS3_08276.1	3	12	12	3	12	3	8	18	100	Confident
223	MS3_07988.1				38.4468	100	8.95	13.0728					Single Protein		MS3_07988.1	2	5	5	2	5	2	2	5	100	Confident
418	MS3_03292.1				66.1105	94.66	4.31	12.8585					Single Protein		MS3_03292.1	2	4	4	2	4	2	4	7	100	Confident
390	MS3_02618.1				188.35	68.36	2.73	12.7589					Single Protein		MS3_02618.1	3	37	37	3	37	3	9	80	100	Confident
476	MS3_00794.1				179.509	70.65	2.9	12.1971					Single Protein		MS3_00794.1	4	10	10	4	10	4	11	15	100	Confident
472	MS3_05505.1				270.591	83.68	1.75	11.1086					Single Protein		MS3_05505.1	3	24	24	3	24	3	13	64	100	Confident
49	MS3_06891.1				421.946	73.27	1.16	10.7602	Deamidation of N(N3681)	Deamidation of N(1)			Single Protein		MS3_06891.1	4	59	44	4	59	4	20	112	100	Confident
216	MS3_10248.1				294.485	71.39	4.64	10.6543					Single Protein		MS3_10248.1	6	42	42	6	42	6	13	90	100	Confident
367	MS3_02539.1				63.8887	66.13	4.96	9.96606					Single Protein		MS3_02539.1	2	5	5	2	5	2	2	6	100	Confident
75	MS3_08925.1				56.0945	77.54	3.32	8.80577					Single Protein		MS3_08925.1	2	5	5	2	5	2	2	8	100	Confident
449	MS3_08884.1				61.4679	83.71	5.87	8.57404			Deamidation of N (N359-{N359 N360 Q363 N366})	Deamidation of N (1)	Single Protein		MS3_08884.1	2	7	7	2	7	2	4	8	100	Confident
385	MS3_01899.1				62.6845	69.73	5.77	8.08316					Single Protein		MS3_01899.1	2	5	5	2	5	2	3	5	100	Confident
161	MS3_06265.1				63.4238	84.2	4.31	8.08316					Single Protein		MS3_06265.1	2	5	5	2	5	2	2	8	100	Confident
431	MS3_01273.1				191.762	72	2.95	6.406					Single Protein		MS3_01273.1	4	32	6	3	6	3	8	44	100	Confident
260	MS3_04317.1				165.966	70.72	0.61	6.32553	Deamidation of N(N946)	Deamidation of N(1)			Single Protein		MS3_04317.1	2	23	23	2	23	2	3	176	97.1831	Doubtful
302	MS3_08361.1				94.435	74.09	2.94	5.73926					Single Protein		MS3_08361.1	2	10	10	2	10	2	4	19	100	Confident
37	MS3_00408.1				365.885	73.28	1.1	5.51723	Deamidation of N(N2256); Deamidation of Q(Q2252)	Deamidation of N(1); Deamidation of Q(1)			Single Protein		MS3_00408.1	2	57	57	2	57	2	5	370	97.556	Doubtful
284	MS3_01271.1				623.512	77.26	8.77	5.48031					Single Protein		MS3_01271.1	36	143	116	34	117	35	83	786	100	Confident
139	MS3_05317.1				266.058	92.21	2.44	5.28786					Single Protein		MS3_05317.1	4	38	38	4	38	4	9	55	100	Confident
346	MS3_02277.1				164.257	53.28	2.28	5.11543	Deamidation of N(N1377, N1385); Deamidation of Q(Q1380)	Deamidation of N(2); Deamidation of Q(1)			Single Protein		MS3_02277.1	3	12	12	3	12	3	5	84	100	Confident
114	MS3_00484.1				675.986	81.48	1.36	3.30304					Single Protein		MS3_00484.1	6	101	97	6	101	6	13	291	100	Confident
177	MS3_10379.1				147.161	51.1	3.17	2.9849					Single Protein		MS3_10379.1	2	11	11	2	11	2	2	60	100	Doubtful
209	MS3_03027.1				350.263	69.62	0.39	2.70471	Deamidation of N(N1183)	Deamidation of N(1)			Single Protein		MS3_03027.1	2	40	40	2	40	2	4	97	100	Confident
132	MS3_02056.1				14.081	100	18.4	0	Deamidation of N(N92); Deamidation of Q(Q88, Q102); Oxidation of M(M89)	Deamidation of N(1); Deamidation of Q(2); Oxidation of M(1)			Single Protein		MS3_02056.1	2	8	8	2	8	2	0	132	97.561	Doubtful
72	MS3_02968.1				646.245	75.76	0.37	0	Deamidation of N(N3869)	Deamidation of N(1)			Single Protein		MS3_02968.1	2	58	58	2	58	2	0	249	97.1774	Doubtful
165	MS3_03496.1				355.065	66.11	0.71	0	Deamidation of N(N955); Oxidation of M(M949)	Deamidation of N(1); Oxidation of M(1)			Single Protein		MS3_03496.1	2	43	43	2	43	2	0	2448	100	Doubtful
85	MS3_08556.1				38.6974	69.79	7.33	0	Deamidation of N(N57); Deamidation of Q(Q39)	Deamidation of N(1); Deamidation of Q(1)	Deamidation of N (N42-{N42 Q43 N44 N49 N53})	Deamidation of N (1)	Single Protein		MS3_08556.1	2	8	7	2	8	2	0	72	96.988	Doubtful
