## Supplementary material for "In-depth proteomic characterization of *Schistosoma haematobium*: towards the development of new tools for elimination"

### Sheet: 0
	Main Accession	Description	Gene Name	Chromosome	MW [kDa]	Possible Coverage [%]	Coverage [%]	Spectrum Counting	Confidently Localized Modification Sites	# Confidently Localized Modification Sites	Ambiguously Localized Modification Sites	#Ambiguously Localized Modification Sites	Protein Inference	Secondary Accessions	Protein Group	#Validated Peptides	#Peptides	#Unique	#Validated Unique	#Unique to Group	#Validated Unique to Group	#Validated PSMs	#PSMs	Confidence [%]	Validation
110	MS3_10085.1				11.8172	100	58.49	2787.54	Oxidation of M(M75)	Oxidation of M(1)			Single Protein		MS3_10085.1	12	13	13	12	13	12	61	62	100	Confident
309	MS3_11039.1				15.8416	69.29	42.14	2290.2	Oxidation of M(M41)	Oxidation of M(1)			Single Protein		MS3_11039.1	14	15	15	14	15	14	78	82	100	Confident
311	MS3_07685.1				11.3604	100	43.69	1732.89	Oxidation of M(M85)	Oxidation of M(1)			Single Protein		MS3_07685.1	14	15	14	14	14	14	78	81	100	Confident
136	MS3_11544.1				14.7466	85.04	37.8	1726.17	Oxidation of M(M117)	Oxidation of M(1)			Single Protein		MS3_11544.1	6	6	6	6	6	6	43	43	100	Confident
118	MS3_11553.1				5.05862	100	41.86	1505.15					Single Protein		MS3_11553.1	2	2	2	2	2	2	8	9	100	Confident
224	MS3_11229.1				6.9087	100	49.18	1305.86					Single Protein		MS3_11229.1	2	2	2	2	2	2	9	9	100	Confident
382	MS3_04307.1				14.8624	86.47	47.37	1288.41					Single Protein		MS3_04307.1	7	7	7	7	7	7	27	27	100	Confident
11	MS3_08460.1				20.9157	70.27	67.57	1196.27	Deamidation of N(N19, N121, N141)	Deamidation of N(3)			Related Proteins	MS3_11122.1	MS3_08460.1, MS3_11122.1	19	19	16	16	19	19	83	83	100	Confident
16	MS3_05960.1				22.6404	77.6	47.92	1087.6	Deamidation of N(N160); Oxidation of M(M79)	Deamidation of N(1); Oxidation of M(1)			Single Protein		MS3_05960.1	10	11	11	10	11	10	41	41	100	Confident
29	MS3_11293.1				30.2487	75.64	48	1046.83					Single Protein		MS3_11293.1	15	18	13	11	13	11	62	64	100	Confident
142	MS3_09233.1				15.7678	54.9	60.13	1022.91	Deamidation of N(N91, N106)	Deamidation of N(2)			Single Protein		MS3_09233.1	8	8	8	8	8	8	24	24	100	Confident
246	MS3_07294.1				20.1987	45.86	46.96	798.754	Deamidation of N(N47); Deamidation of Q(Q49); Oxidation of M(M30)	Deamidation of N(1); Deamidation of Q(1); Oxidation of M(1)			Single Protein		MS3_07294.1	15	16	16	15	16	15	32	33	100	Confident
215	MS3_10186.1				15.2446	69.4	30.6	731.926					Single Protein		MS3_10186.1	4	5	3	2	3	2	15	16	100	Confident
262	MS3_02856.1				39.5905	61.16	68.6	720.076	Deamidation of Q(Q12)	Deamidation of Q(1)			Single Protein		MS3_02856.1	33	34	34	33	34	33	123	125	100	Confident
39	MS3_04717.1				16.9628	44.67	20.67	706.959					Single Protein		MS3_04717.1	5	5	5	5	5	5	16	17	100	Confident
107	MS3_08600.1				9.67471	67.06	28.24	695.328	Oxidation of M(M19)	Oxidation of M(1)			Single Protein		MS3_08600.1	8	8	8	8	8	8	18	19	100	Confident
76	MS3_05047.1				12.8409	46.9	14.16	655.077	Deamidation of N(N62)	Deamidation of N(1)			Single Protein		MS3_05047.1	2	2	2	2	2	2	6	6	100	Confident
291	MS3_05950.1				16.7003	100	45.45	612.832					Single Protein		MS3_05950.1	8	8	8	8	8	8	22	22	100	Confident
51	MS3_10847.1				13.5665	100	27.87	609.4					Single Protein		MS3_10847.1	8	9	7	6	9	8	24	26	100	Confident
385	MS3_10510.1				32.7511	54.15	29.9	593.989					Single Protein		MS3_10510.1	9	11	11	9	11	9	31	32	100	Confident
223	MS3_00286.1				35.4557	65.48	23.55	593.11					Single Protein		MS3_00286.1	7	7	7	7	7	7	25	26	100	Confident
19	MS3_04267.1				17.0836	60.4	18.12	590.68					Single Protein		MS3_04267.1	2	4	4	2	4	2	12	13	100	Confident
57	MS3_06482.1				23.8825	90.52	40.28	584.749	Oxidation of M(M68)	Oxidation of M(1)			Single Protein		MS3_06482.1	10	10	10	10	10	10	33	33	100	Confident
368	MS3_10998.1				16.9335	87.92	31.54	569.14			Oxidation of M (M37-{M37 M38})	Oxidation of M (1)	Single Protein		MS3_10998.1	5	6	6	5	6	5	20	21	100	Confident
229	MS3_02136.1				21.3404	48.24	32.66	560.022					Single Protein		MS3_02136.1	10	11	11	10	11	10	21	22	100	Confident
282	MS3_02086.1				12.0382	100	21.3	556.249	Deamidation of N(N38)	Deamidation of N(1)			Single Protein		MS3_02086.1	5	6	6	5	6	5	14	14	100	Confident
384	MS3_08059.1				22.6349	61.98	44.79	541.008	Deamidation of N(N45); Oxidation of M(M111)	Deamidation of N(1); Oxidation of M(1)	Deamidation of N (N107-{N107 Q108})	Deamidation of N (1)	Single Protein		MS3_08059.1	15	16	16	15	16	15	48	50	100	Confident
207	MS3_07059.1				14.6622	59.23	43.08	524.757					Single Protein		MS3_07059.1	7	7	5	5	5	5	16	16	100	Confident
159	MS3_02496.1				24.5196	42.01	28.77	512.437					Single Protein		MS3_02496.1	9	9	9	9	9	9	35	36	100	Confident
323	MS3_01777.1				15.8086	49.62	8.27	509.173					Single Protein		MS3_01777.1	2	3	3	2	3	2	6	7	100	Confident
200	MS3_02314.1				48.3807	47.48	23.39	467.416					Single Protein		MS3_02314.1	14	17	17	14	17	14	56	59	100	Confident
106	MS3_11411.1				40.7258	59.25	23.32	456.975	Deamidation of N(N89)	Deamidation of N(1)			Single Protein		MS3_11411.1	12	14	14	12	14	12	55	58	100	Confident
250	MS3_09780.1				6.18925	100	62.71	450.042					Single Protein		MS3_09780.1	3	3	3	3	3	3	5	6	100	Confident
308	MS3_01261.1				70.0921	68.37	52.72	444.193	Deamidation of N(N549); Oxidation of M(M1, M298)	Deamidation of N(1); Oxidation of M(2)			Single Protein		MS3_01261.1	40	43	43	40	43	40	112	112	100	Confident
266	MS3_00842.1				7.66387	65.22	18.84	432.92	Oxidation of M(M21)	Oxidation of M(1)			Single Protein		MS3_00842.1	2	3	3	2	3	2	4	5	100	Confident
386	MS3_10972.1				14.4712	68.99	37.98	420.61	Oxidation of M(M63)	Oxidation of M(1)			Single Protein		MS3_10972.1	6	6	3	3	3	3	15	15	100	Confident
273	MS3_07531.1				24.89	66.21	21	418.292	Deamidation of N(N165)	Deamidation of N(1)			Single Protein		MS3_07531.1	5	6	6	5	6	5	20	20	100	Confident
63	MS3_05911.1				17.9277	70.97	28.39	414.882					Single Protein		MS3_05911.1	5	6	4	3	4	3	19	20	100	Confident
87	MS3_04285.1				17.6766	66.46	40.99	411.733	Deamidation of N(N67)	Deamidation of N(1)			Single Protein		MS3_04285.1	7	7	7	7	7	7	14	14	100	Confident
377	MS3_04778.1				17.7279	57.74	26.79	395.126					Single Protein		MS3_04778.1	4	4	4	4	4	4	10	10	100	Confident
143	MS3_05516.1				31.1563	56.45	24.04	393.03					Single Protein		MS3_05516.1	8	9	9	8	9	8	24	25	100	Confident
286	MS3_02425.1				46.6848	55.99	55.53	390.414	Deamidation of N(N154); Oxidation of M(M94)	Deamidation of N(1); Oxidation of M(1)			Single Protein		MS3_02425.1	27	27	27	27	27	27	85	91	100	Confident
104	MS3_06334.1				21.719	100	37.5	384.797	Oxidation of M(M85)	Oxidation of M(1)			Single Protein		MS3_06334.1	8	9	9	8	9	8	17	18	100	Confident
353	MS3_10345.1				43.3494	69.11	53.4	365.319	Deamidation of N(N247, N309)	Deamidation of N(2)			Single Protein		MS3_10345.1	29	33	10	9	10	9	81	83	100	Confident
317	MS3_01096.1				17.9181	62.5	9.38	355.613					Single Protein		MS3_01096.1	2	3	3	2	3	2	6	7	100	Confident
60	MS3_10002.1				40.8873	75.28	46.35	349.217	Deamidation of N(N243)	Deamidation of N(1)			Single Protein		MS3_10002.1	21	23	15	13	15	13	53	55	100	Confident
279	MS3_01922.1				16.4291	51.68	32.89	342.831					Single Protein		MS3_01922.1	6	6	2	2	2	2	17	17	100	Confident
339	MS3_05958.1				21.726	83.7	17.93	342.729					Single Protein		MS3_05958.1	3	3	3	3	3	3	8	8	100	Confident
24	MS3_04900.1				8.08508	65.75	13.7	340.999	Oxidation of M(M28)	Oxidation of M(1)			Single Protein		MS3_04900.1	2	2	2	2	2	2	3	3	100	Confident
28	MS3_03581.1				19.0374	100	20.23	340.539					Single Protein		MS3_03581.1	4	4	4	4	4	4	9	9	100	Confident
158	MS3_03433.1				18.0408	50.92	23.31	333.905					Related Proteins	MS3_09512.1	MS3_03433.1, MS3_09512.1	4	4	3	3	3	3	5	5	100	Confident
335	MS3_07730.1				30.962	76.43	48.93	333.797	Oxidation of M(M10)	Oxidation of M(1)			Single Protein		MS3_07730.1	15	15	15	15	15	15	32	32	100	Confident
134	MS3_10001.1				36.8871	55.52	56.44	317.352	Deamidation of N(N169, N231)	Deamidation of N(2)			Single Protein		MS3_10001.1	32	37	16	14	16	14	84	87	100	Confident
117	MS3_07345.1				33.4426	64.31	18.18	296.006					Single Protein		MS3_07345.1	5	6	6	5	6	5	11	11	100	Confident
75	MS3_06438.1				17.45	81.88	23.49	289.582					Single Protein		MS3_06438.1	3	3	3	3	3	3	6	6	100	Confident
83	MS3_01483.1				24.8545	53.81	8.97	276.588					Single Protein		MS3_01483.1	2	3	3	2	3	2	5	7	100	Confident
157	MS3_02385.1				13.1657	83.49	17.43	274.051					Single Protein		MS3_02385.1	2	2	2	2	2	2	4	6	100	Confident
185	MS3_05631.1				80.3119	79.89	40.92	274.029	Deamidation of N(N611); Oxidation of M(M286, M338, M500)	Deamidation of N(1); Oxidation of M(3)			Single Protein		MS3_05631.1	36	36	36	36	36	36	114	116	100	Confident
156	MS3_05026.1				17.3736	86.58	34.9	272.875					Single Protein		MS3_05026.1	4	4	4	4	4	4	7	7	100	Confident
320	MS3_04342.1				52.0944	59.36	29.79	262.446					Single Protein		MS3_04342.1	18	21	21	18	21	18	48	50	100	Confident
35	MS3_05999.1				29.3704	88.1	25.28	260.183	Deamidation of N(N161)	Deamidation of N(1)			Single Protein		MS3_05999.1	7	7	7	7	7	7	17	19	100	Confident
172	MS3_10223.1				16.6198	83.1	35.21	253.604	Deamidation of N(N42)	Deamidation of N(1)			Single Protein		MS3_10223.1	5	5	5	5	5	5	7	7	100	Confident
324	MS3_10141.1				36.5556	59.17	27.22	252.821	Deamidation of N(N9, N226, N305)	Deamidation of N(3)			Related Proteins	MS3_11369.1	MS3_10141.1, MS3_11369.1	14	15	15	14	15	14	37	39	100	Confident
288	MS3_07606.1				28.3696	63.6	43.6	250.641					Single Protein		MS3_07606.1	10	11	11	10	11	10	18	18	100	Confident
40	MS3_03977.1				28.3199	65.48	29.37	242.35					Single Protein		MS3_03977.1	8	9	3	3	3	3	26	26	100	Confident
267	MS3_04208.1				28.8639	40.46	12.6	238.438					Single Protein		MS3_04208.1	3	3	3	3	3	3	6	6	100	Confident
313	MS3_03096.1				52.977	48.73	33.33	237.244	Deamidation of N(N106); Oxidation of M(M40)	Deamidation of N(1); Oxidation of M(1)			Single Protein		MS3_03096.1	16	16	16	16	16	16	31	31	100	Confident
182	MS3_09735.1				27.3631	73.71	8.19	236.054					Single Protein		MS3_09735.1	2	2	2	2	2	2	6	6	100	Confident
92	MS3_10753.1				20.3847	63.59	34.78	235.529					Single Protein		MS3_10753.1	7	7	7	7	7	7	12	12	100	Confident
203	MS3_07100.1				53.8846	80.29	34.85	228.567					Single Protein		MS3_07100.1	16	16	16	16	16	16	38	38	100	Confident
174	MS3_04536.1				12.9973	100	18.92	224.261					Single Protein		MS3_04536.1	2	2	2	2	2	2	3	3	100	Confident
295	MS3_00047.1				27.6488	90.38	26.78	222.494					Single Protein		MS3_00047.1	6	7	4	4	4	4	17	17	100	Confident
53	MS3_08323.1				16.1343	57.82	20.41	220.291					Single Protein		MS3_08323.1	2	2	2	2	2	2	3	4	100	Confident
228	MS3_04550.1				32.7952	43.88	14.97	215.666					Single Protein		MS3_04550.1	4	5	5	4	5	4	8	9	100	Confident
166	MS3_00610.1				29.8151	43.17	9.96	213.673					Single Protein		MS3_00610.1	2	2	2	2	2	2	6	7	100	Confident
342	MS3_00412.1				20.2165	70.22	13.48	208.892					Single Protein		MS3_00412.1	2	2	2	2	2	2	4	4	100	Confident
285	MS3_09086.1				32.2891	37.23	20.21	205.08					Single Protein		MS3_09086.1	5	5	5	5	5	5	12	13	100	Confident
50	MS3_06918.1				18.982	64.13	19.57	195.917					Single Protein		MS3_06918.1	3	3	3	3	3	3	5	5	100	Confident
251	MS3_09682.1				16.5346	83.56	24.66	193.233					Single Protein		MS3_09682.1	3	3	3	3	3	3	4	4	100	Confident
195	MS3_07972.1				19.7315	63.95	20.93	192.968					Single Protein		MS3_07972.1	4	5	5	4	5	4	8	8	100	Confident
236	MS3_11095.1				22.9043	61.81	18.09	192.262					Single Protein		MS3_11095.1	3	3	3	3	3	3	5	5	100	Confident
296	MS3_08472.1				44.0946	69.11	10.73	188.558					Single Protein		MS3_08472.1	5	6	6	5	6	5	13	14	100	Confident
190	MS3_08925.1				56.0945	57.03	26.76	182.387					Single Protein		MS3_08925.1	14	15	15	14	15	14	35	37	100	Confident
378	MS3_07410.1				29.7979	71.04	13.9	181.971	Oxidation of M(M210)	Oxidation of M(1)			Single Protein		MS3_07410.1	5	7	7	5	7	5	15	15	100	Confident
247	MS3_06832.1				34.941	44.86	5.92	181.406					Single Protein		MS3_06832.1	2	2	2	2	2	2	5	5	100	Doubtful
135	MS3_10713.1				71.2771	57.1	12.81	179.861					Single Protein		MS3_10713.1	9	10	5	5	5	5	28	29	100	Confident
363	MS3_01364.1				40.5675	87.64	15.52	179.782					Single Protein		MS3_01364.1	6	6	6	6	6	6	11	11	100	Confident
388	MS3_03937.1				41.7111	81.04	27.75	179.609					Single Protein		MS3_03937.1	10	11	11	10	11	10	24	27	100	Confident
218	MS3_00499.1				45.9246	63.73	5.7	175.527					Single Protein		MS3_00499.1	2	2	2	2	2	2	8	8	100	Confident
304	MS3_03070.1				23.1637	50.94	15.57	172.215					Single Protein		MS3_03070.1	3	3	3	3	3	3	6	6	100	Confident
374	MS3_05970.1				21.9338	50	16.84	168.766					Related Proteins	MS3_11059.1	MS3_05970.1, MS3_11059.1	3	3	2	2	3	3	4	4	100	Confident
42	MS3_07231.1				34.527	63.29	10.76	167.475					Single Protein		MS3_07231.1	4	6	6	4	6	4	8	10	100	Confident
13	MS3_02752.1				48.8923	49.46	27.98	164.232	Deamidation of N(N119, N287)	Deamidation of N(2)			Single Protein		MS3_02752.1	10	12	12	10	12	10	20	22	100	Confident
287	MS3_09305.1				21.2974	62.5	10.42	164.224					Single Protein		MS3_09305.1	3	3	3	3	3	3	5	5	100	Confident
325	MS3_04311.1				39.9088	75.29	22.13	161.082	Oxidation of M(M35)	Oxidation of M(1)			Single Protein		MS3_04311.1	8	8	8	8	8	8	17	17	100	Confident
347	MS3_09496.1				11.2294	100	19.79	155.581					Single Protein		MS3_09496.1	2	2	2	2	2	2	2	2	100	Confident
194	MS3_05346.1				65.0123	57.27	18.31	151.205	Deamidation of N(N191)	Deamidation of N(1)			Single Protein		MS3_05346.1	9	9	6	6	6	6	19	20	100	Confident
113	MS3_04271.1				15.0223	75.94	12.03	147.879					Related Proteins	MS3_05280.1, MS3_07735.1	MS3_04271.1, MS3_05280.1, MS3_07735.1	2	2	2	2	2	2	2	2	100	Confident
210	MS3_10209.1				37.9608	54.71	8.82	147.207					Single Protein		MS3_10209.1	5	5	5	5	5	5	9	9	100	Confident
380	MS3_11484.1				21.399	26.51	11.63	143.613					Single Protein		MS3_11484.1	2	2	2	2	2	2	2	2	100	Confident
312	MS3_02807.1				27.8349	74.21	7.54	140.242					Single Protein		MS3_02807.1	2	2	2	2	2	2	4	4	100	Confident
275	MS3_05552.1				30.3209	53.79	8.71	139.586					Single Protein		MS3_05552.1	2	2	2	2	2	2	4	4	100	Confident
59	MS3_02683.1				36.7395	68.83	8.64	138.294					Related Proteins	MS3_09290.1	MS3_02683.1, MS3_09290.1	2	3	3	2	3	2	5	6	100	Confident
350	MS3_08019.1				43.0655	79.95	11.98	138.216					Single Protein		MS3_08019.1	5	5	5	5	5	5	11	11	100	Confident
254	MS3_09958.1				36.1338	100	15.67	137.86					Single Protein		MS3_09958.1	4	4	4	4	4	4	8	8	100	Confident
373	MS3_04449.1				49.0597	55.51	13.71	136.49					Single Protein		MS3_04449.1	5	5	5	5	5	5	7	7	100	Confident
326	MS3_01181.1				96.9771	64.33	26.04	136.237					Single Protein		MS3_01181.1	20	21	21	20	21	20	41	42	100	Confident
27	MS3_00044.1				22.8138	77.04	13.27	135.472					Single Protein		MS3_00044.1	3	4	4	3	4	3	5	6	100	Confident
98	MS3_02688.1				63.9856	50.62	7.91	134.9					Single Protein		MS3_02688.1	4	4	4	4	4	4	7	8	100	Confident
379	MS3_07160.1				34.1351	52.81	7.26	131.593					Single Protein		MS3_07160.1	2	2	2	2	2	2	4	4	100	Confident
133	MS3_06765.1				22.0022	67.54	9.95	130.329					Single Protein		MS3_06765.1	2	3	3	2	3	2	3	9	100	Doubtful
184	MS3_00663.1				25.8811	65.22	9.57	129.876					Single Protein		MS3_00663.1	2	2	2	2	2	2	4	4	100	Confident
165	MS3_03534.1				57.5389	57.2	10.12	128.178	Deamidation of N(N386)	Deamidation of N(1)			Single Protein		MS3_03534.1	5	7	7	5	7	5	11	13	100	Confident
25	MS3_06914.1				27.8025	40.49	11.34	126.36					Single Protein		MS3_06914.1	2	2	2	2	2	2	3	3	100	Confident
272	MS3_10017.1				63.2495	54.97	13.96	125.506	Oxidation of M(M224)	Oxidation of M(1)			Single Protein		MS3_10017.1	8	9	9	8	9	8	16	18	100	Confident
206	MS3_07464.1				49.1943	64.97	16.63	125.252	Deamidation of N(N52)	Deamidation of N(1)			Single Protein		MS3_07464.1	11	12	12	11	12	11	19	21	100	Confident
261	MS3_03775.1				53.6264	53.52	21.73	119.775					Single Protein		MS3_03775.1	10	11	11	10	11	10	18	21	100	Confident
364	MS3_08037.1				26.7465	79.75	14.35	119.038					Single Protein		MS3_08037.1	3	3	3	3	3	3	4	4	100	Confident
292	MS3_06719.1				58.3564	50.58	11.78	117.662					Single Protein		MS3_06719.1	5	5	5	5	5	5	9	9	100	Confident
281	MS3_01241.1				18.9278	72.35	12.35	117.143	Deamidation of N(N148)	Deamidation of N(1)			Single Protein		MS3_01241.1	2	2	2	2	2	2	3	3	100	Confident
55	MS3_08937.1				62.0945	62.59	19.5	113.795	Deamidation of N(N276)	Deamidation of N(1)			Single Protein		MS3_08937.1	9	9	9	9	9	9	17	17	100	Confident
352	MS3_05718.1				14.9495	80.3	18.94	113.15					Single Protein		MS3_05718.1	2	2	2	2	2	2	2	2	100	Confident
79	MS3_08519.1				39.9756	55.18	5.88	112.723					Single Protein		MS3_08519.1	2	2	2	2	2	2	4	4	100	Confident
94	MS3_09161.1				25.5708	76.58	9.01	112.13					Single Protein		MS3_09161.1	2	2	2	2	2	2	3	3	100	Confident
47	MS3_06348.1				22.5632	48.74	10.55	111.461					Single Protein		MS3_06348.1	2	2	2	2	2	2	2	2	100	Confident
150	MS3_08479.1				50.8753	66.02	16.34	110.363	Oxidation of M(M280)	Oxidation of M(1)			Single Protein		MS3_08479.1	9	11	11	9	11	9	16	18	100	Confident
154	MS3_06592.1				28.5885	63.6	7.28	108.23					Single Protein		MS3_06592.1	2	2	2	2	2	2	3	3	100	Confident
208	MS3_05219.1				28.163	73.98	11.79	107.937					Single Protein		MS3_05219.1	3	3	3	3	3	3	5	6	100	Confident
371	MS3_10785.1				39.3389	68.8	16.71	106.321					Single Protein		MS3_10785.1	4	4	4	4	4	4	7	7	100	Confident
23	MS3_03301.1				21.0581	53.06	17.35	105.837	Oxidation of M(M134)	Oxidation of M(1)			Single Protein		MS3_03301.1	4	5	5	4	5	4	4	5	100	Confident
91	MS3_04526.1				25.1906	65.49	12.39	104.264					Single Protein		MS3_04526.1	2	2	2	2	2	2	3	3	100	Confident
112	MS3_10187.1				36.7393	59.63	13.46	104.038					Single Protein		MS3_10187.1	4	4	4	4	4	4	6	6	100	Confident
123	MS3_05734.1				29.6544	60.98	15.91	103.26					Single Protein		MS3_05734.1	4	4	4	4	4	4	5	5	100	Confident
280	MS3_02305.1				26.377	63.91	9.57	102.125					Single Protein		MS3_02305.1	2	2	2	2	2	2	3	3	100	Confident
205	MS3_00277.1				42.531	89.84	9.89	102.057					Single Protein		MS3_00277.1	4	4	4	4	4	4	7	7	100	Confident
240	MS3_08926.1				61.1007	59.62	19.23	101.173	Deamidation of N(N397); Oxidation of M(M143)	Deamidation of N(1); Oxidation of M(1)			Single Protein		MS3_08926.1	11	14	14	11	14	11	22	25	100	Confident
88	MS3_04855.1				48.0975	68.51	9.13	99.1846					Single Protein		MS3_04855.1	4	5	5	4	5	4	6	7	100	Confident
3	MS3_05283.1				44.3042	60.25	5.19	97.6193					Single Protein		MS3_05283.1	2	2	2	2	2	2	4	4	100	Confident
103	MS3_06009.1				28.0644	41.8	8.98	97.238	Deamidation of N(N62)	Deamidation of N(1)			Single Protein		MS3_06009.1	2	2	2	2	2	2	3	3	100	Confident
167	MS3_00547.1				34.9609	66.89	13.71	97.1296					Single Protein		MS3_00547.1	4	4	4	4	4	4	6	6	100	Confident
89	MS3_01692.1				33.6168	67.46	8.14	95.742	Deamidation of N(N141)	Deamidation of N(1)			Single Protein		MS3_01692.1	2	3	3	2	3	2	3	4	99.7319	Confident
361	MS3_08945.1				81.9063	46.9	14.21	94.4048					Single Protein		MS3_08945.1	9	11	11	9	11	9	15	17	100	Confident
330	MS3_01764.1				65.254	74.47	5.11	90.8044					Single Protein		MS3_01764.1	4	4	4	4	4	4	8	8	100	Confident
319	MS3_06380.1				50.3273	71.18	4.59	90.5197					Single Protein		MS3_06380.1	2	3	3	2	3	2	4	7	100	Confident
177	MS3_04887.1				43.8672	41.77	6.58	89.2219					Single Protein		MS3_04887.1	2	2	2	2	2	2	3	3	100	Confident
198	MS3_09994.1				63.1366	45.04	2.96	86.0231					Single Protein		MS3_09994.1	2	2	2	2	2	2	5	5	100	Confident
86	MS3_04063.1				42.5362	66.22	9.84	85.4908					Single Protein		MS3_04063.1	3	3	3	3	3	3	4	4	100	Confident
145	MS3_10049.1				41.5283	51.37	9.34	84.7207					Single Protein		MS3_10049.1	3	3	3	3	3	3	4	4	100	Confident
189	MS3_08000.1				34.7038	62.1	11.78	83.2738					Single Protein		MS3_08000.1	3	3	3	3	3	3	4	5	100	Confident
376	MS3_05348.1				96.3303	60.07	13.14	81.0139	Deamidation of N(N79)	Deamidation of N(1)			Single Protein		MS3_05348.1	10	10	7	7	7	7	21	22	100	Confident
38	MS3_07240.1				62.8891	58.88	4.35	80.2997					Single Protein		MS3_07240.1	2	2	2	2	2	2	4	4	100	Confident
22	MS3_03127.1				53.9378	45.38	6.22	79.8898					Single Protein		MS3_03127.1	3	3	3	3	3	3	6	7	100	Confident
235	MS3_10627.1				35.8891	57.1	7.1	79.6574					Single Protein		MS3_10627.1	2	3	3	2	3	2	3	4	100	Confident
214	MS3_09456.1				235.192	38.8	14.78	79.1456	Deamidation of N(N875, N883); Oxidation of M(M1229, M1459)	Deamidation of N(2); Oxidation of M(2)			Single Protein		MS3_09456.1	31	34	34	31	34	31	88	94	100	Confident
359	MS3_06559.1				47.4254	48.11	5.42	77.548					Single Protein		MS3_06559.1	2	2	2	2	2	2	3	3	100	Confident
77	MS3_01857.1				81.5166	85.53	6.1	77.4446	Oxidation of M(M628)	Oxidation of M(1)			Single Protein		MS3_01857.1	6	6	6	6	6	6	11	11	100	Confident
234	MS3_04225.1				46.7146	65.87	15.51	76.0452					Single Protein		MS3_04225.1	6	6	6	6	6	6	8	8	100	Confident
6	MS3_00560.1				52.5547	74.46	5.84	75.4331					Single Protein		MS3_00560.1	2	2	2	2	2	2	5	5	100	Confident
193	MS3_01749.1				58.5289	56.95	11.47	74.6603					Single Protein		MS3_01749.1	5	6	6	5	6	5	10	10	100	Confident
213	MS3_00015.1				59.7964	47.79	3.14	72.8573					Single Protein		MS3_00015.1	2	2	2	2	2	2	4	4	100	Confident
299	MS3_11226.1				44.3267	49.87	9.16	71.7862	Deamidation of N(N178)	Deamidation of N(1)			Single Protein		MS3_11226.1	3	3	3	3	3	3	4	4	100	Confident
230	MS3_07286.1				68.9717	50.41	6.36	69.4363					Single Protein		MS3_07286.1	3	3	3	3	3	3	5	5	100	Confident
80	MS3_04646.1				60.2878	55.87	5.77	67.0333	Oxidation of M(M82)	Oxidation of M(1)			Single Protein		MS3_04646.1	4	5	5	4	5	4	7	8	100	Confident
99	MS3_07158.1				45.3564	61.43	2.14	66.2046	Deamidation of N(N249)	Deamidation of N(1)			Single Protein		MS3_07158.1	2	2	2	2	2	2	3	3	100	Doubtful
37	MS3_09489.1				70.9377	73.92	9.1	64.89					Single Protein		MS3_09489.1	4	5	5	4	5	4	7	11	100	Confident
344	MS3_00785.1				47.4519	76.11	10.3	64.127					Single Protein		MS3_00785.1	4	5	5	4	5	4	6	7	100	Confident
169	MS3_09846.1				60.1539	55.07	4.4	64.1019					Single Protein		MS3_09846.1	2	2	2	2	2	2	4	4	100	Confident
21	MS3_00004.1				52.3786	57.82	5.35	63.9647					Single Protein		MS3_00004.1	2	2	2	2	2	2	4	5	100	Confident
155	MS3_08008.1				48.8708	41.26	5.13	63.0201					Single Protein		MS3_08008.1	2	2	2	2	2	2	4	4	100	Confident
283	MS3_05530.1				50.6437	51.56	4.67	62.6933					Single Protein		MS3_05530.1	3	5	5	3	5	3	4	6	100	Confident
125	MS3_08884.1				61.4679	60.42	4.73	60.4686					Single Protein		MS3_08884.1	2	2	2	2	2	2	4	4	100	Confident
146	MS3_03054.1				55.2868	66.73	4.38	59.505					Single Protein		MS3_03054.1	2	3	3	2	3	2	5	7	100	Confident
105	MS3_03814.1				58.8788	70.78	4.97	59.3867					Single Protein		MS3_03814.1	2	3	3	2	3	2	4	5	100	Confident
355	MS3_01444.1				82.0822	57.07	5.47	58.7807					Single Protein		MS3_01444.1	4	6	6	4	6	4	6	10	100	Confident
20	MS3_05413.1				45.7	46.59	4.63	57.5559					Single Protein		MS3_05413.1	2	2	2	2	2	2	3	4	100	Confident
338	MS3_10572.1				56.4453	68.08	5.96	57.4452					Single Protein		MS3_10572.1	3	5	5	3	5	3	6	10	100	Confident
351	MS3_06746.1				33.7698	72.85	7.62	56.3613					Single Protein		MS3_06746.1	2	2	2	2	2	2	2	2	100	Confident
126	MS3_06223.1				36.7783	62.31	6.54	55.7304					Single Protein		MS3_06223.1	2	2	2	2	2	2	2	2	100	Confident
127	MS3_07724.1				41.351	63.26	6.08	55.012					Single Protein		MS3_07724.1	2	2	2	2	2	2	3	3	100	Confident
241	MS3_10124.1				59.7889	46.03	3.79	53.0766					Single Protein		MS3_10124.1	2	2	2	2	2	2	3	3	100	Confident
97	MS3_00485.1				70.7007	57.58	4.35	51.9617					Single Protein		MS3_00485.1	3	3	3	3	3	3	5	5	100	Confident
72	MS3_10816.1				62.0322	58.09	6.47	49.2486					Single Protein		MS3_10816.1	3	5	4	2	5	3	4	6	100	Confident
290	MS3_08361.1				94.435	60.07	6.48	48.7964					Single Protein		MS3_08361.1	5	5	5	5	5	5	7	8	100	Confident
260	MS3_07481.1				74.0992	61.14	8.14	48.2256	Deamidation of N(N602)	Deamidation of N(1)			Single Protein		MS3_07481.1	4	4	4	4	4	4	6	6	100	Confident
270	MS3_08498.1				51.7994	57.58	7.03	47.6627					Single Protein		MS3_08498.1	3	4	4	3	4	3	3	5	100	Confident
69	MS3_01016.1				42.5032	86.3	2.19	44.7178	Deamidation of N(N79)	Deamidation of N(1)			Single Protein		MS3_01016.1	2	2	2	2	2	2	2	3	99.7312	Confident
329	MS3_02353.1				131.774	64.11	9.18	42.1866					Single Protein		MS3_02353.1	9	11	11	9	11	9	13	15	100	Confident
357	MS3_00794.1				179.509	52.46	5.92	41.0345					Single Protein		MS3_00794.1	8	8	8	8	8	8	14	14	100	Confident
44	MS3_01425.1				59.3418	43.36	3.69	39.6174					Single Protein		MS3_01425.1	2	2	2	2	2	2	2	2	100	Confident
294	MS3_06928.1				59.1522	68.92	5.67	38.5123					Single Protein		MS3_06928.1	3	3	3	3	3	3	3	3	100	Confident
346	MS3_06265.1				63.4238	51.35	4.31	38.0045					Single Protein		MS3_06265.1	2	3	3	2	3	2	3	4	100	Confident
356	MS3_08566.1				67.234	69.17	6.3	37.3095					Single Protein		MS3_08566.1	4	5	5	4	5	4	4	5	100	Confident
202	MS3_03802.1				86.4097	70.84	2.58	35.3091					Single Protein		MS3_03802.1	2	4	4	2	4	2	3	6	100	Confident
219	MS3_08395.1				117.608	60.48	5.81	34.4527					Single Protein		MS3_08395.1	5	5	5	5	5	5	8	8	100	Confident
336	MS3_02517.1				113.464	45.81	2.52	33.776					Single Protein		MS3_02517.1	2	3	3	2	3	2	3	4	100	Confident
277	MS3_06507.1				52.7706	44.77	4.39	33.4133					Single Protein		MS3_06507.1	2	3	3	2	3	2	2	3	100	Confident
48	MS3_02267.1				214.27	58.85	2.16	30.9515	Oxidation of M(M263)	Oxidation of M(1)			Single Protein		MS3_02267.1	6	6	6	6	6	6	10	10	100	Confident
108	MS3_00508.1				74.2986	55.14	4.62	30.4755					Single Protein		MS3_00508.1	3	3	3	3	3	3	3	3	100	Confident
231	MS3_02003.1				231.365	51.28	3.75	27.4824					Single Protein		MS3_02003.1	7	7	7	7	7	7	12	12	100	Confident
321	MS3_00626.1				102.778	51.58	2.51	26.9113					Single Protein		MS3_00626.1	2	2	2	2	2	2	3	3	100	Confident
199	MS3_05317.1				266.058	79.41	7.4	26.7687	Deamidation of N(N1296)	Deamidation of N(1)			Single Protein		MS3_05317.1	17	19	19	17	19	17	25	27	100	Confident
302	MS3_04595.1				86.5373	62.32	2.68	23.3736					Single Protein		MS3_04595.1	2	2	2	2	2	2	2	2	100	Doubtful
354	MS3_09920.1				125.596	63.64	1.98	21.3444					Single Protein		MS3_09920.1	2	3	3	2	3	2	3	4	100	Confident
180	MS3_08048.1				106.736	58.17	2.87	19.7042					Single Protein		MS3_08048.1	2	3	3	2	3	2	2	3	100	Confident
2	MS3_03683.1				234.802	89.97	1.53	16.3985					Single Protein		MS3_03683.1	3	4	4	3	4	3	5	6	100	Confident
120	MS3_01642.1				125.611	46.84	2.22	16.359					Single Protein		MS3_01642.1	2	2	2	2	2	2	2	2	100	Confident
95	MS3_01744.1				268.172	49.62	1.41	16.1826					Single Protein		MS3_01744.1	3	3	3	3	3	3	5	5	100	Confident
237	MS3_05811.1				240.429	76.86	1.58	15.291					Single Protein		MS3_05811.1	3	6	6	3	6	3	5	7	100	Confident
315	MS3_05505.1				270.591	64.7	4.66	14.8508					Single Protein		MS3_05505.1	9	11	10	8	10	8	13	15	100	Confident
138	MS3_00592.1				259.245	43.62	0.89	11.1129					Single Protein		MS3_00592.1	2	3	3	2	3	2	3	5	100	Confident
