## Supplementary material for "In-depth proteomic characterization of *Schistosoma haematobium*: towards the development of new tools for elimination"

### Sheet: 0
	Main Accession	Description	Gene Name	Chromosome	MW [kDa]	Possible Coverage [%]	Coverage [%]	Spectrum Counting	Confidently Localized Modification Sites	# Confidently Localized Modification Sites	Ambiguously Localized Modification Sites	#Ambiguously Localized Modification Sites	Protein Inference	Secondary Accessions	Protein Group	#Validated Peptides	#Peptides	#Unique	#Validated Unique	#Unique to Group	#Validated Unique to Group	#Validated PSMs	#PSMs	Confidence [%]	Validation
17	MS3_05038.1				8.26933	47.37	31.58	6841.59	Deamidation of N(N18)	Deamidation of N(1)			Single Protein		MS3_05038.1	3	3	3	3	3	3	103	111	60.2201	Confident
289	MS3_11229.1				6.9087	100	49.18	4780.62	Deamidation of Q(Q33)	Deamidation of Q(1)			Single Protein		MS3_11229.1	9	10	10	9	10	9	122	124	60.2201	Confident
148	MS3_02086.1				12.0382	100	23.15	4332.48	Deamidation of N(N57, N97); Deamidation of Q(Q47)	Deamidation of N(2); Deamidation of Q(1)			Single Protein		MS3_02086.1	6	7	7	6	7	6	190	209	60.2201	Confident
219	MS3_09780.1				6.18925	100	62.71	3505.84					Single Protein		MS3_09780.1	4	7	7	4	7	4	77	83	60.2201	Confident
329	MS3_04307.1				14.8624	100	45.86	2225.86	Oxidation of M(M49, M51)	Oxidation of M(2)			Single Protein		MS3_04307.1	8	14	14	8	14	8	175	195	60.2201	Confident
120	MS3_10085.1				11.8172	100	30.19	2077.56	Oxidation of M(M75)	Oxidation of M(1)			Single Protein		MS3_10085.1	11	18	18	11	18	11	227	312	60.2201	Confident
292	MS3_00183.1				8.22797	100	25.71	1932.37					Single Protein		MS3_00183.1	2	4	4	2	4	2	45	59	60.2201	Confident
48	MS3_02314.1				48.3807	70.64	41.74	1461.92	Deamidation of Q(Q70, Q76, Q327, Q343)	Deamidation of Q(4)			Single Protein		MS3_02314.1	28	42	19	14	22	16	463	511	60.2201	Confident
75	MS3_07685.1				11.3604	100	40.78	1413.13	Oxidation of M(M85)	Oxidation of M(1)			Single Protein		MS3_07685.1	5	12	3	2	11	5	130	148	60.2201	Confident
167	MS3_07467.1				10.4564	100	39.58	1338.57					Single Protein		MS3_07467.1	3	7	7	3	7	3	55	61	60.2201	Confident
298	MS3_02856.1				39.5905	71.63	55.37	1337.31	Deamidation of N(N232, N249, N360); Deamidation of Q(Q247, Q275)	Deamidation of N(3); Deamidation of Q(2)			Single Protein		MS3_02856.1	24	29	29	24	29	24	427	571	60.2201	Confident
58	MS3_02136.1				21.3404	67.84	34.17	1249.99					Single Protein		MS3_02136.1	6	8	8	6	8	6	68	71	60.2201	Confident
144	MS3_09682.1				16.5346	83.56	13.01	1181.26	Oxidation of M(M85)	Oxidation of M(1)			Single Protein		MS3_09682.1	3	10	10	3	10	3	66	125	60.2201	Confident
243	MS3_08460.1				20.9157	70.27	25.41	1097.75	Deamidation of N(N84, N141); Deamidation of Q(Q160)	Deamidation of N(2); Deamidation of Q(1)			Related Proteins	MS3_11122.1	MS3_08460.1, MS3_11122.1	6	9	7	4	7	4	158	188	60.2201	Confident
110	MS3_11428.1				25.3187	72.65	47.86	1048.45	Deamidation of Q(Q34, Q133); Oxidation of M(M88, M95)	Deamidation of Q(2); Oxidation of M(2)			Single Protein		MS3_11428.1	16	25	4	4	25	16	235	279	60.2201	Confident
112	MS3_05047.1				12.8409	46.9	14.16	1015.98	Deamidation of N(N62)	Deamidation of N(1)			Single Protein		MS3_05047.1	4	5	5	4	5	4	38	43	60.2201	Confident
115	MS3_10753.1				20.3847	73.91	14.67	980.19	Oxidation of M(M83)	Oxidation of M(1)			Single Protein		MS3_10753.1	3	5	5	3	5	3	60	68	60.2201	Confident
227	MS3_05950.1				16.7003	100	27.97	960.331					Single Protein		MS3_05950.1	7	10	10	7	10	7	73	77	60.2201	Confident
258	MS3_01478.1				16.1362	100	23.7	935.174	Deamidation of Q(Q124)	Deamidation of Q(1)			Single Protein		MS3_01478.1	3	5	5	3	5	3	45	61	60.2201	Confident
177	MS3_06482.1				23.8825	100	14.69	905.514	Deamidation of N(N30); Deamidation of Q(Q39)	Deamidation of N(1); Deamidation of Q(1)			Single Protein		MS3_06482.1	4	10	10	4	10	4	81	102	60.2201	Confident
81	MS3_05958.1				21.726	83.7	10.87	836.224					Single Protein		MS3_05958.1	2	6	6	2	6	2	47	52	60.2201	Confident
142	MS3_08530.1				12.8627	100	49.14	822.578					Single Protein		MS3_08530.1	5	6	6	5	6	5	52	65	60.2201	Confident
30	MS3_11544.1				14.7466	100	16.54	738.905	Oxidation of M(M117)	Oxidation of M(1)	Deamidation of Q (Q113-{N112 Q113})	Deamidation of Q (1)	Single Protein		MS3_11544.1	4	4	4	4	4	4	41	45	60.2201	Confident
181	MS3_11526.1				7.34298	100	36.92	728.356					Single Protein		MS3_11526.1	2	4	4	2	4	2	16	18	60.2201	Confident
304	MS3_02425.1				46.6848	83.41	28.34	685.263	Deamidation of N(N142, N154, N161, N363); Deamidation of Q(Q225, Q362); Oxidation of M(M369)	Deamidation of N(4); Deamidation of Q(2); Oxidation of M(1)			Single Protein		MS3_02425.1	18	23	23	18	23	18	221	239	60.2201	Confident
18	MS3_05216.1				11.3659	100	38.61	664.054					Single Protein		MS3_05216.1	4	5	5	4	5	4	38	41	60.2201	Confident
5	MS3_11293.1				30.2487	82.18	17.09	652.762					Single Protein		MS3_11293.1	4	12	9	2	9	2	76	128	60.2201	Confident
239	MS3_04778.1				17.7279	100	34.52	620.305					Single Protein		MS3_04778.1	5	9	9	5	9	5	47	54	60.2201	Confident
174	MS3_03301.1				21.0581	72.45	22.45	576.549					Single Protein		MS3_03301.1	4	6	6	4	6	4	45	47	60.2201	Confident
79	MS3_07730.1				30.962	82.86	31.43	553.142					Single Protein		MS3_07730.1	7	18	18	7	18	7	128	159	60.2201	Confident
23	MS3_11411.1				40.7258	59.25	22.79	511.125	Deamidation of N(N40, N89)	Deamidation of N(2)			Single Protein		MS3_11411.1	10	17	17	10	17	10	118	143	60.2201	Confident
249	MS3_05999.1				29.3704	88.1	26.02	499.638					Single Protein		MS3_05999.1	7	8	8	7	8	7	58	77	60.2201	Confident
203	MS3_03206.1				32.7742	77.15	7.95	482.15					Single Protein		MS3_03206.1	2	7	7	2	7	2	37	42	60.2201	Confident
226	MS3_07606.1				28.3696	78	8.4	459.718					Single Protein		MS3_07606.1	2	4	4	2	4	2	36	40	60.2201	Confident
237	MS3_10998.1				16.9335	100	25.5	453.913					Single Protein		MS3_10998.1	4	8	8	4	8	4	46	60	60.2201	Confident
311	MS3_01261.1				70.0921	86.26	20.13	441.15	Deamidation of N(N549)	Deamidation of N(1)			Single Protein		MS3_01261.1	15	28	28	15	28	15	205	240	60.2201	Confident
244	MS3_05960.1				22.6404	88.54	11.46	428.578					Single Protein		MS3_05960.1	3	7	7	3	7	3	36	43	60.2201	Confident
145	MS3_09958.1				36.1338	100	7.21	418.732					Single Protein		MS3_09958.1	2	8	8	2	8	2	44	56	60.2201	Confident
105	MS3_03295.1				34.0645	79.81	25.96	401.061					Single Protein		MS3_03295.1	6	10	10	6	10	6	50	60	60.2201	Confident
157	MS3_06149.1				37.6013	75.52	13.13	398.061					Single Protein		MS3_06149.1	3	12	12	3	12	3	42	59	60.2201	Confident
32	MS3_05516.1				31.1563	62.72	6.27	396.977					Single Protein		MS3_05516.1	2	5	5	2	5	2	29	34	60.2201	Confident
50	MS3_00277.1				42.531	100	9.36	388.8					Single Protein		MS3_00277.1	3	9	9	3	9	3	57	66	60.2201	Confident
90	MS3_10510.1				32.7511	61.13	12.62	379.399					Single Protein		MS3_10510.1	4	7	7	4	7	4	43	66	60.2201	Confident
139	MS3_00286.1				35.4557	65.48	10.32	374.487	Deamidation of Q(Q236)	Deamidation of Q(1)			Single Protein		MS3_00286.1	4	12	12	4	12	4	58	86	60.2201	Confident
101	MS3_03977.1				28.3199	89.29	27.38	355.263	Deamidation of Q(Q229); Oxidation of M(M228)	Deamidation of Q(1); Oxidation of M(1)			Single Protein		MS3_03977.1	11	15	6	3	11	7	155	177	60.2201	Confident
159	MS3_04311.1				39.9088	86.21	8.33	328.772					Single Protein		MS3_04311.1	3	8	8	3	8	3	42	57	60.2201	Confident
213	MS3_07464.1				49.1943	77.61	20.18	304.704					Single Protein		MS3_07464.1	9	18	18	9	18	9	94	130	60.2201	Confident
57	MS3_03084.1				13.048	100	11.61	286.837			Deamidation of Q (Q47-{Q44 Q47})	Deamidation of Q (1)	Single Protein		MS3_03084.1	2	3	3	2	3	2	10	11	60.2201	Confident
231	MS3_10141.1				36.5556	71.01	11.54	285.14					Related Proteins	MS3_11369.1	MS3_10141.1, MS3_11369.1	3	10	10	3	10	3	33	47	60.2201	Confident
38	MS3_09846.1				60.1539	69.22	8.41	276.967					Single Protein		MS3_09846.1	4	18	18	4	18	4	50	120	60.2201	Confident
146	MS3_02407.1				20.0206	63.37	15.7	268.995					Single Protein		MS3_02407.1	3	3	3	3	3	3	15	21	60.2201	Confident
294	MS3_07294.1				20.1987	57.46	19.89	260.127					Single Protein		MS3_07294.1	3	3	3	3	3	3	12	17	60.2201	Confident
276	MS3_08479.1				50.8753	78.49	11.4	249.927					Single Protein		MS3_08479.1	5	15	15	5	15	5	52	85	60.2201	Confident
296	MS3_09473.1				19.3061	86.13	8.67	234.566					Single Protein		MS3_09473.1	2	5	5	2	5	2	22	25	60.2201	Confident
143	MS3_01650.1				22.2757	88.83	19.29	208.85					Single Protein		MS3_01650.1	3	4	4	3	4	3	19	21	60.2201	Confident
168	MS3_01364.1				40.5675	93.1	15.23	207.143					Single Protein		MS3_01364.1	5	13	13	5	13	5	36	48	60.2201	Confident
14	MS3_06918.1				18.982	64.13	13.04	199.612					Single Protein		MS3_06918.1	2	2	2	2	2	2	12	12	60.2201	Confident
319	MS3_01764.1				65.254	84.33	16.37	197.261					Single Protein		MS3_01764.1	9	20	20	9	20	9	55	75	60.2201	Confident
268	MS3_06334.1				21.719	100	20.11	192.975					Single Protein		MS3_06334.1	3	5	5	3	5	3	16	19	60.2201	Confident
259	MS3_02747.1				15.1706	60.61	17.42	192.139			Deamidation of N (N45-{N39 N45 N47})	Deamidation of N (1)	Single Protein		MS3_02747.1	2	3	3	2	3	2	9	10	60.2201	Confident
195	MS3_07345.1				33.4426	64.31	14.14	187.486	Deamidation of N(N208)	Deamidation of N(1)			Single Protein		MS3_07345.1	4	6	6	4	6	4	19	33	60.2201	Confident
223	MS3_01922.1				16.4291	65.77	26.85	184.591					Single Protein		MS3_01922.1	3	4	2	2	2	2	34	35	60.2201	Confident
302	MS3_07531.1				24.89	66.21	9.13	182.723					Single Protein		MS3_07531.1	3	4	4	3	4	3	15	21	60.2201	Confident
270	MS3_10187.1				36.7393	59.63	16.82	182.699					Single Protein		MS3_10187.1	4	7	7	4	7	4	28	38	60.2201	Confident
141	MS3_08926.1				61.1007	69.76	13.29	178.626	Deamidation of N(N397)	Deamidation of N(1)			Single Protein		MS3_08926.1	7	16	16	7	16	7	58	85	60.2201	Confident
29	MS3_10713.1				71.2771	69.14	14.81	177.597					Single Protein		MS3_10713.1	9	15	12	7	12	7	87	119	60.2201	Confident
254	MS3_06348.1				22.5632	67.34	5.03	164.035					Single Protein		MS3_06348.1	2	2	2	2	2	2	11	14	60.2201	Confident
190	MS3_04526.1				25.1906	73.89	32.74	160.23					Single Protein		MS3_04526.1	5	7	7	5	7	5	22	24	60.2201	Confident
225	MS3_05530.1				50.6437	77.33	6.44	157.811					Single Protein		MS3_05530.1	2	8	8	2	8	2	23	35	60.2201	Confident
46	MS3_01749.1				58.5289	63.72	5.45	154.396					Single Protein		MS3_01749.1	2	6	6	2	6	2	21	34	60.2201	Confident
83	MS3_05718.1				14.9495	80.3	15.15	153.712					Single Protein		MS3_05718.1	2	2	2	2	2	2	8	8	60.2201	Confident
287	MS3_07100.1				53.8846	88.17	18.46	153.548					Single Protein		MS3_07100.1	8	13	13	8	13	8	43	55	60.2201	Confident
11	MS3_09619.1				22.5993	74.76	8.25	139.534					Single Protein		MS3_09619.1	2	4	4	2	4	2	13	15	60.2201	Confident
184	MS3_11250.1				32.8695	70.07	7.24	134.949					Single Protein		MS3_11250.1	2	5	5	2	5	2	13	17	60.2201	Confident
306	MS3_01274.1				16.6486	100	14.08	130.98					Single Protein		MS3_01274.1	2	3	3	2	3	2	8	11	60.2201	Confident
31	MS3_07363.1				36.1046	58.38	10.61	124.433					Single Protein		MS3_07363.1	3	3	3	3	3	3	13	14	60.2201	Confident
87	MS3_04449.1				49.0597	55.51	8.54	120.482					Single Protein		MS3_04449.1	3	4	4	3	4	3	12	15	60.2201	Confident
293	MS3_09353.1				48.5782	65.23	3.18	118.743	Oxidation of M(M39)	Oxidation of M(1)			Single Protein		MS3_09353.1	3	9	9	3	9	3	18	26	60.2201	Confident
240	MS3_10972.1				14.4712	100	16.28	117.965					Single Protein		MS3_10972.1	2	2	2	2	2	2	8	9	60.2201	Confident
173	MS3_01527.1				20.6034	100	5.68	115.284					Single Protein		MS3_01527.1	2	5	5	2	5	2	7	13	60.2201	Confident
78	MS3_02001.1				20.2055	73.63	12.09	111.483					Single Protein		MS3_02001.1	2	2	2	2	2	2	11	13	60.2201	Confident
313	MS3_02807.1				27.8349	74.21	7.54	111.134					Single Protein		MS3_02807.1	2	2	2	2	2	2	10	14	60.2201	Confident
162	MS3_03558.1				32.1414	65.73	5.94	110.615					Single Protein		MS3_03558.1	2	2	2	2	2	2	8	10	60.2201	Confident
264	MS3_09161.1				25.5708	76.58	9.91	106.629					Single Protein		MS3_09161.1	2	3	3	2	3	2	8	9	60.2201	Confident
9	MS3_02685.1				25.602	70.94	15.81	104.051					Single Protein		MS3_02685.1	3	4	4	3	4	3	12	15	60.2201	Confident
76	MS3_03096.1				52.977	56.54	11.39	102.884					Single Protein		MS3_03096.1	5	10	10	5	10	5	23	29	60.2201	Confident
49	MS3_09510.1				34.2376	72.73	12.01	101.734					Single Protein		MS3_09510.1	4	6	6	4	6	4	13	20	60.2201	Confident
68	MS3_02051.1				54.3825	33.73	3.97	96.3684					Single Protein		MS3_02051.1	2	4	4	2	4	2	6	8	60.2201	Confident
127	MS3_00547.1				34.9609	73.24	7.02	96.134					Single Protein		MS3_00547.1	2	4	4	2	4	2	13	17	60.2201	Confident
8	MS3_02027.1				17.7649	67.3	13.21	94.8127					Single Protein		MS3_02027.1	2	2	2	2	2	2	4	4	60.2201	Confident
280	MS3_01104.1				32.2906	64.85	10.92	91.3255					Single Protein		MS3_01104.1	3	4	4	3	4	3	14	20	60.2201	Confident
42	MS3_06583.1				20.6341	86.02	11.29	90.9047					Single Protein		MS3_06583.1	2	2	2	2	2	2	7	8	60.2201	Confident
73	MS3_03070.1				23.1637	87.26	14.62	87.7316					Single Protein		MS3_03070.1	2	2	2	2	2	2	9	9	60.2201	Confident
232	MS3_01181.1				96.9771	73.37	17.6	86.3412	Deamidation of Q(Q18)	Deamidation of Q(1)			Single Protein		MS3_01181.1	13	28	28	13	28	13	64	84	60.2201	Confident
318	MS3_04342.1				52.0944	67.87	6.17	80.1614					Single Protein		MS3_04342.1	4	9	9	4	9	4	17	29	60.2201	Confident
12	MS3_07231.1				34.527	68.99	5.38	77.5609					Single Protein		MS3_07231.1	2	5	5	2	5	2	7	16	60.2201	Confident
269	MS3_03814.1				58.8788	90.26	3.78	73.9527					Single Protein		MS3_03814.1	2	5	5	2	5	2	15	33	60.2201	Confident
164	MS3_06746.1				33.7698	72.85	8.61	70.1853					Single Protein		MS3_06746.1	2	7	7	2	7	2	8	20	60.2201	Confident
84	MS3_03047.1				46.2606	86.78	4.99	68.5471					Single Protein		MS3_03047.1	2	4	4	2	4	2	11	13	60.2201	Confident
133	MS3_08925.1				56.0945	64.65	5.66	66.7894					Single Protein		MS3_08925.1	3	7	7	3	7	3	15	25	60.2201	Confident
323	MS3_08945.1				81.9063	62.62	2.9	64.7945					Single Protein		MS3_08945.1	2	9	9	2	9	2	17	43	60.2201	Confident
100	MS3_07240.1				62.8891	65.94	6.34	62.3346					Single Protein		MS3_07240.1	3	9	9	3	9	3	13	76	60.2201	Confident
66	MS3_09286.1				27.1154	100	13.81	61.3131	Deamidation of N(N98)	Deamidation of N(1)			Single Protein		MS3_09286.1	3	4	4	3	4	3	7	9	60.2201	Confident
236	MS3_01444.1				82.0822	64.67	4.93	61.282					Single Protein		MS3_01444.1	3	15	15	3	15	3	22	43	60.2201	Confident
106	MS3_08937.1				62.0945	86.88	3.9	59.9584					Single Protein		MS3_08937.1	2	3	3	2	3	2	12	13	60.2201	Confident
86	MS3_09274.1				34.466	66.56	16.88	58.9823					Single Protein		MS3_09274.1	4	6	6	4	6	4	9	13	60.2201	Confident
131	MS3_05631.1				80.3119	93.16	9.5	55.3376					Single Protein		MS3_05631.1	6	17	17	6	17	6	27	75	60.2201	Confident
315	MS3_09903.1				75.828	68.07	4.67	53.9523					Single Protein		MS3_09903.1	3	5	5	3	5	3	16	23	60.2201	Confident
91	MS3_02752.1				48.8923	61.82	7.81	52.2447					Single Protein		MS3_02752.1	3	5	5	3	5	3	10	13	60.2201	Confident
61	MS3_08996.1				19.1745	66.87	16.27	50.9285					Single Protein		MS3_08996.1	2	2	2	2	2	2	4	4	60.2201	Confident
202	MS3_00900.1				24.4176	74.54	10.19	49.5767	Oxidation of M(M38)	Oxidation of M(1)			Single Protein		MS3_00900.1	3	3	3	3	3	3	6	7	60.2201	Confident
135	MS3_09994.1				63.1366	54.61	4	40.1708			Deamidation of N (N333-{Q331 N333})	Deamidation of N (1)	Single Protein		MS3_09994.1	2	3	3	2	3	2	6	7	60.2201	Confident
197	MS3_05832.1				83.9073	74.97	2.5	39.9184					Single Protein		MS3_05832.1	2	5	5	2	5	2	8	12	60.2201	Confident
166	MS3_01627.1				54.3441	83.9	7.24	36.6774					Single Protein		MS3_01627.1	3	10	10	3	10	3	10	23	60.2201	Confident
212	MS3_03802.1				86.4097	81.16	6.45	35.1756					Single Protein		MS3_03802.1	4	8	7	3	8	4	15	26	60.2201	Confident
82	MS3_10572.1				56.4453	79.81	5.96	34.6836					Single Protein		MS3_10572.1	3	8	8	3	8	3	7	13	60.2201	Confident
117	MS3_01744.1				268.172	57.59	12.65	33.8337	Deamidation of Q(Q1959)	Deamidation of Q(1)			Single Protein		MS3_01744.1	22	51	51	22	51	22	96	173	60.2201	Confident
163	MS3_08019.1				43.0655	84.9	4.43	33.5292					Single Protein		MS3_08019.1	2	3	3	2	3	2	6	8	60.2201	Confident
235	MS3_00785.1				47.4519	89.23	7.73	32.3382					Single Protein		MS3_00785.1	4	11	11	4	11	4	10	21	60.2201	Confident
45	MS3_08000.1				34.7038	74.2	8.28	30.3016					Single Protein		MS3_08000.1	2	3	3	2	3	2	3	4	60.2201	Confident
47	MS3_08399.1				55.628	77.84	4.9	27.9806					Single Protein		MS3_08399.1	2	4	4	2	4	2	4	12	60.2201	Confident
65	MS3_03775.1				53.6264	65.39	7.04	27.6537					Single Protein		MS3_03775.1	2	2	2	2	2	2	4	6	60.2201	Confident
59	MS3_02003.1				231.365	60.75	0.94	27.5346					Single Protein		MS3_02003.1	2	9	9	2	9	2	16	27	60.2201	Confident
69	MS3_08361.1				94.435	71.26	2.24	25.202					Single Protein		MS3_08361.1	2	11	11	2	11	2	10	21	60.2201	Confident
183	MS3_10816.1				62.0322	78.24	4.68	24.3285					Single Protein		MS3_10816.1	2	2	2	2	2	2	6	6	60.2201	Confident
138	MS3_09456.1				235.192	51.28	0.98	21.0109					Single Protein		MS3_09456.1	2	13	13	2	13	2	14	37	60.2201	Confident
191	MS3_04932.1				79.5952	65.06	2.78	20.7282					Single Protein		MS3_04932.1	2	3	3	2	3	2	5	9	60.2201	Confident
216	MS3_04225.1				46.7146	75.18	7.16	20.1769					Single Protein		MS3_04225.1	2	5	5	2	5	2	5	11	60.2201	Confident
242	MS3_03683.1				234.802	94.71	6.77	15.7208					Single Protein		MS3_03683.1	11	88	87	11	88	11	46	164	60.2201	Confident
109	MS3_02275.1				70.7622	77.4	3.74	15.3712					Single Protein		MS3_02275.1	2	8	8	2	8	2	4	17	60.2201	Confident
165	MS3_09920.1				125.596	71.92	2.25	14.498					Single Protein		MS3_09920.1	2	12	12	2	12	2	5	41	60.2201	Confident
103	MS3_08447.1				99.3817	81.18	2.49	11.1092					Single Protein		MS3_08447.1	2	10	10	2	10	2	4	15	60.2201	Confident
325	MS3_00852.1				335.853	51.05	4.57	11.0953					Single Protein		MS3_00852.1	10	29	29	10	29	10	26	62	60.2201	Confident
278	MS3_04906.1				95.919	72.4	2.19	7.51479					Single Protein		MS3_04906.1	2	4	2	2	3	2	2	4	60.2201	Confident
137	MS3_09336.1				372.558	66.81	0.68	6.73636					Single Protein		MS3_09336.1	2	33	33	2	33	2	8	59	60.2201	Confident
314	MS3_05505.1				270.591	77.86	0.94	4.60507					Single Protein		MS3_05505.1	2	22	22	2	22	2	5	58	60.2201	Confident
63	MS3_05811.1				240.429	84.37	0.96	4.58219					Single Protein		MS3_05811.1	2	32	32	2	32	2	4	57	60.2201	Confident
211	MS3_05317.1				266.058	85.29	2.18	3.92627					Single Protein		MS3_05317.1	4	41	41	4	41	4	6	59	60.2201	Confident
